# Directed evolution of compact synthetic promoters via AlphaGenome and genetic algorithms

**DOI:** 10.64898/2026.06.28.735069

**Authors:** Linxiao Nie

## Abstract

Compact tissue-specific promoters are highly desirable for gene therapy because viral vectors possess limited packaging capacity. However, existing promoter engineering strategies rely primarily on rational design or de novo sequence generation and lack efficient approaches for compressing long native promoters while preserving regulatory specificity. Although genome foundation models have substantially improved sequence-to-function prediction, they have not been effectively translated into computational platforms for promoter engineering.

Here, we present VirEvo, a computational promoter engineering framework that integrates a virtual dual-luciferase assay (VirDLA), genome-foundation-model-guided genetic evolution, and an orthogonal Pan-Tissue Consistency Filter (PTCF). VirDLA introduces an internal-reference normalization strategy inspired by dual-luciferase reporter assays, enabling relative comparison of promoter activity across tissues without retraining AlphaGenome. Guided by these normalized activity scores, VirEvo iteratively optimizes promoter selectivity, off-target activity, and sequence length.

Using the human p16^INK4a^ promoter as a proof of concept, VirEvo evolved a compact synthetic promoter, SRP2M, of only 398 bp, representing an 85.9% reduction in sequence length. Experimental validation using dual-luciferase reporter assays in senescent IMR90 fibroblasts demonstrated that SRP2M retained 77% of wild-type senescence selectivity while reducing basal leakage to 52% of the wild-type level.

Together, these results demonstrate the feasibility of genome-foundation-model-guided promoter engineering. VirEvo provides a generalizable framework for designing compact tissue-specific regulatory elements and extends the application of genome foundation models from functional prediction to synthetic regulatory engineering.
