## Supplementary Data 1A for "Directed evolution of compact synthetic promoters via AlphaGenome and genetic algorithms"

index	gt_mpra			pred_vdla
0	1.6125634549315382	1.3238977193832397
1	0.8196431242457675	1.0055856704711914
2	3.1984123152655037	1.9756133556365967
3	2.02137779050673	2.3362839221954346
4	0.7987486868230882	1.0713775157928467
5	3.5651582138117344	1.0749069452285767
6	1.7626496675160297	1.7611103057861328
7	1.022008205661732	1.0642125606536865
8	4.663260367475093	1.8038660287857056
9	0.8214264965474716	1.2357481718063354
10	1.7800259888627321	1.3397539854049683
11	1.1831173851001078	1.0706368684768677
12	1.595771667883436	1.2659685611724854
13	4.977683758975882	1.507222056388855
14	0.6988070662022003	0.9154308438301086
15	0.7415906271828453	0.9487562775611877
16	0.8782859997392339	0.9191871285438538
17	0.7927841366102845	0.9304609298706055
18	2.768689731942434	1.5293670892715454
19	1.9323493355267234	2.2884292602539062
20	3.569432982967946	1.6487094163894653
21	0.7462313704353648	0.9480072259902954
22	11.405257536129085	1.422837734222412
23	0.8443413680882251	0.8634241819381714
24	1.3165348967550208	2.3479816913604736
25	1.8890945555120835	2.008126974105835
26	1.445677509226564	1.3231379985809326
27	1.778604526902834	1.7590978145599365
28	6.510933514828364	3.668147563934326
29	4.659153288455882	2.2067112922668457
30	0.7956486456685846	0.9100596308708191
31	0.852254331706312	1.0083776712417603
32	0.8750417325529539	1.0070568323135376
33	3.8562628450598946	1.757622241973877
34	0.853516841309557	0.9588395357131958
35	1.0164999678067634	1.6885737180709839
36	0.7705801612792329	1.00816011428833
37	0.7591147191026336	1.0270519256591797
38	1.4240334655872435	1.5617135763168335
39	0.7088951023403717	0.9177080988883972
40	2.127690246446201	2.6279518604278564
41	0.7422792260842945	0.8753541111946106
42	0.743204173547842	1.2663908004760742
43	1.8030304090904812	1.913194179534912
44	5.32699539558259		1.706794261932373
45	0.939544824983352	1.177915096282959
46	1.5771338271830342	2.123197317123413
47	4.211711978060631	2.3052916526794434
48	0.9224498424329833	1.713716983795166
49	6.4035918462834305	2.171048164367676
50	1.957736284333365	1.4979382753372192
51	0.7847408109751403	1.0292408466339111
52	1.4401681715631172	1.9556021690368652
53	1.2068991140408474	2.354389190673828
54	1.7124369224780505	1.1870577335357666
55	2.3388730540660707	1.4945474863052368
56	0.8142014112003383	1.0764416456222534
57	2.9685937211971245	1.5872890949249268
58	3.2101574682846743	1.0736323595046997
59	10.185948864077929	2.343301773071289
60	0.8218319104132468	0.9146674275398254
61	6.134514425320601	2.786600351333618
62	0.9002451521000822	1.5658881664276123
63	1.071622375541765	0.9699256420135498
64	1.0007404141811038	0.9396917819976807
65	1.195215850996015	1.4949918985366821
66	0.8804658680515947	1.2447370290756226
67	1.2452106581973843	1.181079626083374
68	1.0013872557113346	3.5414273738861084
69	3.3021525717148834	1.998326063156128
70	0.9768806634754316	0.9643001556396484
71	0.8877573396852737	0.9702812433242798
72	4.7842346008175936	2.0036652088165283
73	0.6842569885390463	0.9293879270553589
74	2.142011315991468	1.027496576309204
75	0.8391989312835688	0.9147713780403137
76	0.8196816426640724	1.362600564956665
77	4.3257465912958555	1.3957922458648682
78	0.7747558021538746	0.9629480242729187
79	0.7911930700584204	0.9420629143714905
80	1.0193820928677102	0.9174150824546814
81	5.223377782409049	2.2544522285461426
82	5.59439860613352		1.6980125904083252
83	4.811629052467315	2.8281655311584473
84	0.6104876004968629	0.9641771912574768
85	0.7377410612711983	0.8778631687164307
86	0.9502124626735882	1.0843559503555298
87	0.8419145750991199	0.9974916577339172
88	1.4684611366691467	1.7320127487182617
89	2.784935795587092	2.264190196990967
90	1.4902726198600413	1.813644528388977
91	0.7331272790999646	0.8852135539054871
92	0.9694036982861243	1.4377591609954834
93	0.7508129420221833	0.9236372709274292
94	1.068692987715213	2.0459561347961426
95	3.865697676586237	1.5810390710830688
96	5.836355638547348	2.075654983520508
97	0.8086438095916839	0.9991936087608337
98	0.6758601276532299	1.0864739418029785
99	0.8282485014885587	1.0666162967681885
100	0.7209305562233954	1.3250732421875
101	0.8883415895459862	1.058371901512146
102	0.7025194967188879	1.24602210521698
103	0.7866700199064607	1.1498498916625977
104	0.7315785829571478	0.9104549288749695
105	0.9336799449153131	1.0280276536941528
106	0.9046556666780218	1.2984384298324585
107	0.8002139182923045	0.9395188093185425
108	0.8938166641660892	1.1604400873184204
109	0.9723007748921993	1.5639187097549438
110	0.8927042734048126	0.996006429195404
111	0.8815733655359863	1.3764352798461914
112	0.8323747372478231	1.011674404144287
113	0.9904592267964486	1.1450194120407104
114	0.7951814086621429	1.0341992378234863
115	0.9341078383111943	1.3847371339797974
116	0.8611717394549959	1.2020858526229858
117	0.9545873693327346	1.1135897636413574
118	1.061261112979868	1.0826663970947266
119	0.6943225660607677	0.9516876339912415
120	0.945257739021113	1.3515245914459229
121	0.8025393670711686	1.046082615852356
122	0.7418956237965929	1.2615865468978882
123	0.7250671114099679	0.8898993730545044
124	0.855745815226134	1.0597463846206665
125	0.8752165136681911	1.0541945695877075
126	0.8445695483268232	0.997100293636322
127	1.0416944754790993	1.074947476387024
128	0.7371952314675777	1.288954496383667
129	0.8835745248965972	1.2593923807144165
130	1.1563213371900567	1.9191044569015503
131	0.8856218439366101	1.1863683462142944
132	1.1185216802382467	1.0659018754959106
133	0.83778041751107		1.4246488809585571
134	0.9406934800566555	1.535177230834961
135	0.7358453903470837	0.9357491731643677
136	0.8247238594850657	1.0319006443023682
137	0.8930924033772426	1.0589038133621216
138	0.891132500806542	0.9334061741828918
139	0.9044962588111007	1.1181952953338623
140	0.8887069409497546	1.160516381263733
141	0.8216388312427941	1.1714122295379639
142	0.9407155833344133	1.30054771900177
143	0.7558487579990173	1.0219426155090332
144	0.8328442593448734	1.176313877105713
145	0.8586763967315401	1.1766222715377808
146	0.8103270866533435	1.037400484085083
147	0.9698023883915465	1.176753282546997
148	0.8515537445974797	1.093870759010315
149	0.732326710510063	0.9577009081840515
150	0.761016690419679	0.8737516403198242
151	0.7015545146399269	0.9314537644386292
152	0.8499445790493697	0.9769327044487
153	0.7390162363195844	0.9958063364028931
154	3.2270219474310373	2.336137294769287
155	1.188620473078026	2.093749761581421
156	0.8903581126815951	0.9215222001075745
157	0.6750903690060247	0.9331122636795044
158	0.6340839490959306	0.8706996440887451
159	0.9951129573490368	1.3970797061920166
160	0.8014464130568157	1.1053905487060547
161	0.7610882187400535	0.9513062834739685
162	0.766949446048422	0.9798436164855957
163	1.7498161999148536	1.1640238761901855
164	0.7401979529129407	1.2199374437332153
165	0.8098512298737617	1.025436520576477
166	0.8397216276204506	0.9822980165481567
167	1.0104870602450997	1.3740863800048828
168	1.3115639340989291	0.9412872791290283
169	1.0013872557113346	2.4306187629699707
170	8.23071035908364		2.614288330078125
171	0.8237555216005006	1.0101714134216309
172	0.8745278727206581	0.9998841881752014
173	0.8018137055419625	0.8514128923416138
174	0.6322837590546029	1.0676798820495605
175	0.9346786678958816	1.4146711826324463
176	1.2847836368246		0.9747887849807739
177	1.365655144831708	1.672108769416809
178	0.6546734864290316	0.891677975654602
179	0.7999131390257948	1.0003817081451416
180	1.1147566558640496	1.3210740089416504
181	0.9362612479318414	1.4901726245880127
182	2.016894460842017	1.178061842918396
183	0.8214264965474716	0.8941066861152649
184	0.8727932591293258	1.001674771308899
185	0.7682480301753487	0.9412060976028442
186	2.133848317298188	2.198668956756592
187	0.7644127403542454	0.9096192121505737
188	1.0579622391338532	0.8529349565505981
189	0.953466554040172	1.649420976638794
190	0.7750015959587497	0.872260332107544
191	1.0269308103222332	1.0612437725067139
192	0.8596049899858208	0.8729047179222107
193	8.11072291374871		2.4349851608276367
194	0.9005730774730204	0.9641144871711731
195	0.5767834582999298	1.3188327550888062
196	1.5609126774551074	1.090812087059021
197	0.7064176136372496	0.8815165162086487
198	1.0086842082113603	0.8280060887336731
199	0.8606356911994391	0.8866533041000366
200	0.8783685502577189	1.103750228881836
201	0.6894536270059964	0.9397011995315552
202	0.7451275559283521	0.945410966873169
203	0.8864025263200809	1.0006433725357056
204	0.882319381461642	0.9603242874145508
205	0.956855436579536	0.9854925870895386
206	0.9648361932437819	1.1794644594192505
207	0.7161862767103387	0.8383426070213318
208	0.8047013865881766	2.0839693546295166
209	0.7695307315375812	0.8850817680358887
210	1.0913279811817322	1.0762104988098145
211	0.6895265297675339	0.8766014575958252
212	0.7783045949638594	0.9257217049598694
213	0.7723021475068783	0.9860715270042419
214	0.6507550198987252	0.957669198513031
215	1.322922743946407	1.7356351613998413
216	0.8947622349076496	0.8744112849235535
217	0.8301481195027294	1.6754422187805176
218	0.8890097745107703	0.9038733243942261
219	0.7496495062074673	1.0209426879882812
220	1.04424311188511		0.9676227569580078
221	0.7037668631479974	0.8936641216278076
222	0.7097951276634036	0.9439097046852112
223	0.7277040417913011	1.166446328163147
224	1.2237755519542104	0.9827659130096436
225	1.1419437004620616	1.3179587125778198
226	1.1986046967082573	1.1779836416244507
227	2.677867810737179	1.6826287508010864
228	0.7874652337159893	0.9904863834381104
229	0.9098891572059253	1.220452904701233
230	0.6700334772957762	0.9705601334571838
231	0.8880181180206483	0.9846621155738831
232	1.0244846050351		0.9188186526298523
233	0.7780029106009797	0.8649892807006836
234	0.7911930700584204	1.0118240118026733
235	0.7871415032315064	0.9573581218719482
236	2.357051124217631	1.9557923078536987
237	3.143539367434627	1.6587496995925903
238	1.7303140370413648	2.1122055053710938
239	1.024159687034388	1.256467580795288
240	0.859332363990881	0.8754851222038269
241	0.6701515635856209	0.8686190843582153
242	0.8524345758207227	1.0865817070007324
243	0.8975100506672614	1.6548473834991455
244	0.6096275470381516	1.1316841840744019
245	1.7040481504870986	1.7683113813400269
246	1.0020816050796328	1.0186874866485596
247	0.9262071373881217	0.8968592286109924
248	1.0013872557113346	0.9190878868103027
249	0.6918797493692417	0.8760109543800354
250	1.049581036629566	1.0340654850006104
251	0.9987437262425478	1.1900250911712646
252	0.7891600509179563	0.9295991659164429
253	0.8110223397141362	1.473902940750122
254	0.8702642417353876	1.150129795074463
255	1.0102496588971195	1.1799601316452026
256	0.8968460131608508	1.1572409868240356
257	1.081703485654629	1.4073113203048706
258	0.7013649732612954	1.040555477142334
259	1.1994780687634856	1.0958235263824463
260	0.7901619819898544	1.7052116394042969
261	2.339587582931679	1.5149619579315186
262	1.028210459563203	1.171028971672058
263	0.9009963834965706	1.208528995513916
264	0.8193927986430658	1.5335733890533447
265	0.6753521472141583	1.0752450227737427
266	0.9832941161777727	0.9716557860374451
267	1.0472531106875964	1.0617395639419556
268	0.8242298650178469	1.2955490350723267
269	0.8285988727299297	0.9638350009918213
270	0.7444712988227155	0.936904788017273
271	0.6779356948124211	0.9886683821678162
272	0.9822434466116263	1.2297911643981934
273	0.9197121070888441	1.1187936067581177
274	1.1553843685281278	1.0369658470153809
275	0.8113940207221364	0.9977949857711792
276	0.9599405386011		1.1163666248321533
277	0.8300115916189473	1.0671488046646118
278	0.8983012125952795	1.1716485023498535
279	0.7581966923242571	1.1326621770858765
280	0.7130714977028516	2.026837110519409
281	0.8489665761339349	1.142037034034729
282	0.8307237338008775	1.0614129304885864
283	0.8520641153765844	1.0624408721923828
284	0.934810447330508	1.9911009073257446
285	0.9405166725299482	1.15298330783844
286	0.7574488322539719	0.9790246486663818
287	1.058248149649762	1.0554953813552856
288	0.8889993302565502	1.1518558263778687
289	0.9295537340370589	1.0948207378387451
290	0.9966924733993271	1.5053479671478271
291	1.2257468184345168	1.3243637084960938
292	1.2241062729255963	1.0857349634170532
293	0.7842984075520802	1.027445673942566
294	0.7981295891377598	1.0980181694030762
295	1.2729893407121056	1.381775975227356
296	1.1346420905305834	1.0195497274398804
297	0.8302651612771935	1.2424615621566772
298	0.7939212388189911	0.9406142234802246
299	0.9115047211784701	1.490272045135498
300	1.4467479093556979	1.0748556852340698
301	3.0814154806494356	1.80621337890625
302	0.9777073315224803	1.618180513381958
303	0.8990508218243113	1.3856967687606812
304	0.8989874503755791	1.0640344619750977
305	1.7080768441130354	1.1543999910354614
306	0.7954149928577354	1.0104304552078247
307	0.749033264364331	1.1024900674819946
308	0.8443909672431666	1.0998598337173462
309	0.9465579327467892	1.3557510375976562
310	0.7002781604436024	0.9275236129760742
311	1.5528647744677466	1.7135146856307983
312	0.9216374120526093	1.3036209344863892
313	0.7938279723878116	1.0981173515319824
314	3.809388218948292	1.544381856918335
315	0.8331574212036068	1.0487167835235596
316	0.6804971463522983	1.0186997652053833
317	0.8827237369781564	1.9910368919372559
318	0.8487870653151344	1.2188386917114258
319	0.682827572415854	0.9966203570365906
320	0.9236752567788179	1.2199323177337646
321	1.2958952910945158	1.2435249090194702
322	0.669246766941116	1.0815918445587158
323	0.7308999108471852	1.0881267786026
324	0.8367082759988552	1.0829118490219116
325	0.797782729155236	1.0704734325408936
326	0.7334977302834278	0.946933925151825
327	1.1097910978287049	1.0056368112564087
328	0.735456472617049	1.629728078842163
329	0.7405806774081147	0.930239200592041
330	0.8520641153765844	1.3200159072875977
331	0.7369874025462976	1.2829928398132324
332	0.8806831175804306	1.5624887943267822
333	0.7805480341325237	1.0889029502868652
334	0.8296508760032356	0.9738708734512329
335	0.5951696568134683	0.9013220071792603
336	0.8950461011446821	1.1565179824829102
337	0.8482387951818395	0.9910435080528259
338	0.858696572871062	1.0160846710205078
339	2.2301420298648753	1.2166072130203247
340	0.8594333264985958	1.081432580947876
341	0.7706616423528582	0.9088389277458191
342	1.3252872440942116	1.1757845878601074
343	0.8470836045028987	1.06969153881073
344	0.7084954574952462	0.9527730941772461
345	0.844004171090082	1.493579387664795
346	0.7534992422494914	0.9907733798027039
347	1.163434370584221	1.0781784057617188
348	1.1683516620933583	1.4232650995254517
349	0.8872255893193862	0.9771935939788818
350	0.9491636878732598	1.165321707725525
351	0.7860510494237928	1.5008914470672607
352	0.9048682542031309	1.100292682647705
353	0.8238039114808191	1.0890889167785645
354	0.7965465104547947	1.0533102750778198
355	0.6944694090293266	1.218291163444519
356	4.0560761712948254	1.732415795326233
357	1.3219905503276745	1.123382329940796
358	0.5901565006997055	0.9995713233947754
359	0.7817043197062363	1.4913756847381592
360	0.8931868388838003	1.2834603786468506
361	0.678318101647768	1.0765767097473145
362	0.7146397837435652	1.0583970546722412
363	0.9705888577873063	1.0958009958267212
364	1.2142519444313937	1.245083212852478
365	1.163256695910108	1.647757649421692
366	0.6945265230148769	1.0700734853744507
367	0.7656350669758475	0.9657679796218872
368	0.8587873713657439	0.9428423047065735
369	0.8973519019174256	1.1395084857940674
370	0.8386568545617176	0.9760363698005676
371	0.7177023885131149	1.081802487373352
372	0.7606502132734944	1.2530714273452759
373	0.9340419957964567	1.2666712999343872
374	0.7530213694877056	1.0413453578948975
375	1.220286867214169	1.2535114288330078
376	0.7406850911561934	1.0267640352249146
377	0.768058516468031	1.3610798120498657
378	0.6893402380306443	0.9619200825691223
379	1.3985667897023255	1.0621049404144287
380	0.8624981218584518	1.067157506942749
381	0.701241386908566	0.972880482673645
382	0.8939111762559145	1.0514029264450073
383	0.8028505658781933	0.9580652713775635
384	0.8025205104147507	0.8820293545722961
385	0.8965299775255727	1.0086133480072021
386	0.6102151190383611	0.955844521522522
387	1.039139851259353	1.2839305400848389
388	1.2689875949406202	1.1121680736541748
389	0.8544699699653096	1.0468828678131104
390	0.6833331476337193	1.1434506177902222
391	0.9591063567560039	1.2166651487350464
392	0.7388078940234777	1.1626472473144531
393	0.7802729802322864	1.1670440435409546
394	0.8727317384989766	0.9277981519699097
395	1.1110434626158685	1.8461112976074219
396	0.8908394099061262	1.4260964393615723
397	0.7858848418586567	1.0629225969314575
398	0.8343720360259242	1.0379846096038818
399	1.5105080768209367	1.043556571006775
400	0.8482288299127613	1.038200855255127
401	0.784805348987551	1.3273910284042358
402	0.8356375065495321	1.7546272277832031
403	0.9769495257747406	0.9651557803153992
404	0.8377902600287899	1.0103322267532349
405	0.7130547432048353	1.2486997842788696
406	0.8214940516340521	1.101983904838562
407	0.6438878606557237	1.028228998184204
408	0.6848440746348786	1.1519050598144531
409	0.9705546502072346	1.2781836986541748
410	0.8241330380604321	1.171096682548523
411	1.0155927730288974	1.253395438194275
412	1.0464414010879748	1.2661980390548706
413	0.9217781820369234	1.0031204223632812
414	1.0335149960258025	1.0961189270019531
415	1.3796688528467864	2.198073148727417
416	0.9258481234340148	1.5445066690444946
417	0.9059425845954825	1.8652117252349854
418	0.8291928957138743	1.319176435470581
419	1.8628679651484017	0.9992785453796387
420	0.6403347921666378	1.0856887102127075
421	1.7738258875661896	1.9889659881591797
422	1.0356785334378222	1.045028567314148
423	0.6655928608874939	1.0591946840286255
424	1.1501567620372433	1.0863866806030273
425	0.7201686880822661	1.1235606670379639
426	0.7801354896311921	1.0252951383590698
427	0.8032656853422728	0.931643545627594
428	0.7904683812473126	2.1802597045898438
429	0.8936486673455823	0.9969770312309265
430	2.2115912145381493	2.634413003921509
431	0.7326537188780202	0.9422845840454102
432	0.9702468362342601	1.0046970844268799
433	1.2628305058293885	1.3510583639144897
434	0.8313485802736164	1.2002812623977661
435	0.7916021619332787	1.2957624197006226
436	2.283109414253547	1.5972888469696045
437	0.8118230950894882	1.6278464794158936
438	0.7770894294594166	1.020470380783081
439	0.811384488312406	0.9176186919212341
440	0.7801904829641519	1.2835466861724854
441	1.9933146916389803	1.3350564241409302
442	0.8680790349492036	1.0590096712112427
443	0.8937746620004113	1.715370535850525
444	0.7849989948726241	0.9672437310218811
445	0.9263812548683996	1.3133869171142578
446	0.8630454693524652	1.0725289583206177
447	0.902331098433573	1.314885139465332
448	0.8611110379913949	0.959535539150238
449	0.7809332724919763	1.0954492092132568
450	0.8168745496654489	0.9533369541168213
451	0.8729368241323346	1.3773939609527588
452	0.8790292337895136	1.3599433898925781
453	0.8573961822194046	1.0237637758255005
454	0.8358927949323608	1.0252183675765991
455	0.8777083632995446	0.9480900764465332
456	0.8526749606057851	1.0060386657714844
457	1.4491464394973859	1.0893206596374512
458	5.108434913052543	1.9856770038604736
459	0.8450459492165792	1.5135233402252197
460	0.8127105679361808	1.0310571193695068
461	0.6504951337347519	0.9345365762710571
462	0.8573659640190604	0.9126753807067871
463	0.802303690708299	1.094425916671753
464	4.508436240064383	1.6733318567276
465	0.8168649528694325	1.277491569519043
466	0.7900320303092908	0.9328064918518066
467	0.7123514096559436	0.9723283052444458
468	0.9247067318631229	1.0697345733642578
469	0.814297071296134	1.2693015336990356
470	0.7235014416607725	0.9876331090927124
471	2.4638514128389155	1.3868131637573242
472	0.9778911305131618	1.289148211479187
473	0.7591414743992384	0.9571933150291443
474	0.6177238327499995	1.025296926498413
475	0.8182576660225328	1.0386587381362915
476	0.7304792787199548	1.0710073709487915
477	0.8543093685311143	1.0186668634414673
478	0.7801721514224464	0.9888632893562317
479	0.8237361664442546	1.3876327276229858
480	0.6597927113208277	0.9092773795127869
481	0.9216807236040795	1.0797557830810547
482	0.8144501508271896	1.549128532409668
483	0.7966400962855826	1.041221261024475
484	0.8478502364269481	1.0803194046020508
485	0.7111389539478535	0.9835068583488464
486	1.3459047103490127	1.260705590248108
487	0.7100286540327629	2.1859614849090576
488	0.9185351142770213	0.9212352633476257
489	0.7675804278254813	1.2222481966018677
490	0.8437166683021806	1.0722386837005615
491	0.8248498269894714	1.0009673833847046
492	1.9165908322940017	1.0822490453720093
493	0.8030014935831606	1.1559875011444092
494	0.7273877881219052	1.3962674140930176
495	0.9834327498570811	1.1749056577682495
496	0.7194583375740947	1.1940107345581055
497	0.8094422165474084	0.9444288611412048
498	0.8528552936794191	2.172370433807373
499	0.7594626115220747	0.9743936061859131
500	0.8753707612907531	0.8924778699874878
501	0.9583854867885551	1.086466908454895
502	1.0013872557113346	1.2667815685272217
503	0.7401196927263892	0.9542273283004761
504	0.9064855528175796	1.259066104888916
505	0.8821742733837691	1.1264007091522217
506	0.9297394033968892	1.4128167629241943
507	0.8704789740757771	1.1440093517303467
508	0.9347665187880447	1.066943645477295
509	0.8004019627634925	1.8476282358169556
510	0.798973932298632	1.009812831878662
511	0.7901712650706555	0.9691128730773926
512	0.9547331720608467	1.4500457048416138
513	0.8543093685311143	1.3881505727767944
514	0.8134843185934839	1.0325599908828735
515	0.8233298131992838	0.9819861650466919
516	1.6939681855741524	1.4725000858306885
517	2.259016667463342	1.5205003023147583
518	0.9493644274435814	1.2117444276809692
519	0.9059319414114213	0.9620146751403809
520	0.9371085878615715	1.2505574226379395
521	0.8116323673655242	1.1806988716125488
522	1.5694816219502807	1.2429468631744385
523	0.8362562244096434	1.1160019636154175
524	1.213211020723624	1.0021384954452515
525	1.0364697176507847	1.12746262550354
526	0.7364680865417284	1.518833041191101
527	0.844728318774316	1.000090479850769
528	0.8780796573836973	1.0267887115478516
529	0.6611273025712874	1.0190004110336304
530	0.7766878376157893	0.9951237440109253
531	1.4867751091983183	1.1076399087905884
532	3.3892102857360027	1.2335323095321655
533	0.7109551755437948	1.0508447885513306
534	0.7294330419389833	0.9200935959815979
535	0.8464071553228372	1.1962978839874268
536	0.6810650036968984	0.921627938747406
537	0.6598159659742349	1.0655996799468994
538	0.6943633526594527	0.9827620387077332
539	0.7897072446032323	1.1364153623580933
540	1.168186960552083	1.3223367929458618
541	0.7390943798267593	0.9760340452194214
542	0.8314755596313056	1.2827588319778442
543	0.8915408952612229	0.9510107040405273
544	0.9136060235713499	1.043945074081421
545	0.8826718861731392	1.0332869291305542
546	0.7329205970094238	0.9204353094100952
547	0.7449087393076846	1.0104345083236694
548	0.8461088936155753	1.139382004737854
549	2.3650397092821223	2.059743881225586
550	0.6074613003762145	1.01495361328125
551	0.9382873336157427	1.2028021812438965
552	0.7841602076371486	1.9978513717651367
553	0.7923371987030432	1.0821729898452759
554	1.1281423756351254	0.9760227799415588
555	1.0086960585625806	1.6583504676818848
556	0.824346072383378	1.027681827545166
557	0.9809518558797822	1.0590312480926514
558	0.7621709047846361	1.018535852432251
559	0.7630847785821335	1.3108047246932983
560	1.4521629900869755	1.5255510807037354
561	0.9016105306779999	0.9338995814323425
562	1.7853875714938479	1.2549203634262085
563	1.12284013853096		1.111444354057312
564	1.7387299737942892	1.484102487564087
565	0.8910801560744268	0.9874914288520813
566	1.9362579820937076	1.2772973775863647
567	2.6000859633360376	1.0565763711929321
568	2.392538885697368	1.3541686534881592
569	1.200084168253682	1.3087725639343262
570	0.6568305887089096	1.2130430936813354
571	3.180688266884926	1.8500217199325562
572	0.9175213026097232	1.138075351715088
573	0.952906639986554	1.190921664237976
574	1.7036878358559118	1.3115159273147583
575	0.9365582798660927	1.1674290895462036
576	1.1637214408478307	1.5615322589874268
577	0.7063346267532555	0.964220404624939
578	0.803794329650573	0.9297500848770142
579	1.17725245306487		1.1963478326797485
580	0.797885833941718	0.9566425085067749
581	1.0043799156292532	1.0677516460418701
582	0.6569154769562089	0.9356752038002014
583	0.9742789357298907	1.2633695602416992
584	0.9482163243375561	1.0672643184661865
585	1.1817143613476697	1.2176493406295776
586	0.6344714352752283	0.8938037753105164
587	0.7259364962557879	1.012830138206482
588	0.9314230399123966	1.150858759880066
589	0.9028294744564457	1.3475892543792725
590	0.7576802338915792	1.2489243745803833
591	0.7310287242000166	1.5028899908065796
592	2.8109364694822676	1.3788973093032837
593	0.9308979433003545	1.0040363073349
594	1.1968176776020136	0.9405001997947693
595	0.7755025282796169	1.9556142091751099
596	0.7852757147395067	1.1663912534713745
597	0.8759159873072356	0.9603607058525085
598	1.047462289358524	1.3485485315322876
599	0.9069329474582221	2.3172316551208496
600	0.745784391529613	1.1224781274795532
601	0.7788259617015088	1.0366837978363037
602	0.8068787098907495	0.999441385269165
603	0.7796865224803394	0.9734840393066406
604	0.7479340922074224	0.9299068450927734
605	0.9386180891297647	1.2225191593170166
606	0.9057297446698297	1.161828637123108
607	0.8267902153147587	1.1118172407150269
608	0.6354337217190983	0.9203860759735107
609	1.1344421571393137	1.0264616012573242
610	0.8481391477592157	1.0397560596466064
611	0.8864962544396691	1.1562763452529907
612	0.9076897596477141	1.0667551755905151
613	0.6968149381978456	1.0072933435440063
614	0.9564171230301437	1.0059938430786133
615	0.8352154699290126	1.2353445291519165
616	0.7233909516442169	1.1387850046157837
617	1.4030266112710845	1.3356646299362183
618	0.8145554096975969	1.0767191648483276
619	0.7786521339948957	1.451043725013733
620	0.8871317840881503	1.0324068069458008
621	0.7804471697795364	0.8702492117881775
622	0.8456517631186307	1.0518947839736938
623	0.5699933327357258	1.0664268732070923
624	0.8811384809062246	0.9733079075813293
625	0.7020822037453063	1.1534584760665894
626	0.6814091476727502	0.9770801663398743
627	1.596184166983877	1.3561367988586426
628	1.24699668256941		1.1858000755310059
629	0.8279371847630296	1.0130308866500854
630	0.7671927632613644	1.3674839735031128
631	0.7499754388268629	0.9344227313995361
632	1.0681406981447492	0.8570379018783569
633	0.8156949892802172	1.3323090076446533
634	0.9248479706523011	1.0807766914367676
635	1.7425130871806922	1.454619288444519
636	0.8797627610485201	0.9155349135398865
637	0.7902641018772146	1.4145712852478027
638	0.8986917760049837	1.3554534912109375
639	1.0642951581290259	1.360163688659668
640	1.0519882888502825	1.2222386598587036
641	0.7916207620435481	0.9819722771644592
642	0.8577790382892658	0.9606558084487915
643	0.7848698923076443	0.8861737251281738
644	1.4111432093878542	1.0590126514434814
645	0.8040304438879885	0.9503133893013
646	1.605965252137016	1.7221444845199585
647	1.1896402983259284	1.2597384452819824
648	0.9081164108017237	1.3758327960968018
649	0.7278322919061266	1.0733675956726074
650	0.839622980757811	1.014750361442566
651	1.7254624177897944	1.0123199224472046
652	0.7366411512044577	0.9391636252403259
653	0.9626962277474389	1.162110686302185
654	1.1537024485704885	1.0552325248718262
655	0.9413346860148012	1.3696500062942505
656	0.8284820658507466	1.2338310480117798
657	1.1646241228937053	1.0917376279830933
658	0.9742331524871792	1.1285326480865479
659	1.0713957849839193	2.233776807785034
660	0.965244344727472	1.0132358074188232
661	1.043029282271673	1.0164741277694702
662	1.2967329098028562	1.442518711090088
663	0.9009222905818688	1.1318378448486328
664	0.7707702971868731	0.9442709684371948
665	0.6795304802684727	0.914626955986023
666	1.3596518530742154	1.4288989305496216
667	0.8379379116713229	1.1443043947219849
668	0.9423858815161319	1.2566030025482178
669	0.7614370155887545	1.0105375051498413
670	0.9160457295455308	0.9302743673324585
671	0.9086713571284378	1.1875613927841187
672	3.0276248231283116	1.3275498151779175
673	0.6572551396684614	1.0102494955062866
674	0.8552432867355019	0.9620444178581238
675	0.8912790824154413	0.9834766983985901
676	0.8817494512816824	1.2096606492996216
677	0.7594358449072649	1.3974419832229614
678	0.806168066615595	1.0376768112182617
679	0.7515542502078741	0.9766849875450134
680	0.6229858007389645	0.917734682559967
681	1.0795706251820487	1.4393044710159302
682	0.7343082058056666	1.1286296844482422
683	0.6320758027561939	1.118596076965332
684	0.6736326162654949	0.9965320825576782
685	0.9534441511625648	1.2326974868774414
686	0.5923932547381149	0.9543839693069458
687	0.9571927375324871	0.9862448573112488
688	1.1314340879305735	0.9850836992263794
689	0.8156087468881937	1.0549085140228271
690	0.8235619905015604	1.6999053955078125
691	0.728670749065033	1.143947958946228
692	1.1723114729527728	0.9905887246131897
693	1.3034686928943677	1.2783273458480835
694	0.9699960970304571	1.2053883075714111
695	0.8931133881824674	0.9879090785980225
696	0.691002440874641	0.9601423740386963
697	0.8305480803631052	1.5725089311599731
698	0.7443401167762191	1.0961387157440186
699	0.8667033400330513	1.212656021118164
700	0.6989548576021447	0.9878755807876587
701	0.9369764844600267	1.063795566558838
702	0.894772746866354	1.0413378477096558
703	0.7409026670820393	1.0920658111572266
704	0.7789449188065247	0.9171862006187439
705	0.8455822214366662	1.2597193717956543
706	0.7561951536708897	0.9627413749694824
707	0.9548565609940176	1.1285237073898315
708	0.8732342839076699	1.037674069404602
709	1.0264603968498893	1.1813509464263916
710	0.8613133928443557	1.130581021308899
711	1.0461586804416383	1.068339467048645
712	1.9467502298573405	1.8996005058288574
713	0.8533664445298031	1.24135160446167
714	3.086125240327387	1.8335977792739868
715	0.8508837220734564	0.9159271121025085
716	0.9164655414094701	1.1442197561264038
717	0.7233909516442169	1.0079588890075684
718	1.037907566186221	1.2929999828338623
719	0.8405803445116179	1.3514361381530762
720	0.8808693741269792	1.3632097244262695
721	0.7648169704873086	1.2220759391784668
722	0.7375244137929637	0.9648720622062683
723	0.7680404699819045	1.239268183708191
724	0.8232234204786927	0.972653865814209
725	1.679384064689548	1.6645206212997437
726	0.7637664164832524	1.0255008935928345
727	0.8390806301231362	0.9516382813453674
728	1.2017348734967437	1.67362380027771
729	2.273714081594003	1.0646833181381226
730	3.6584190559631278	1.4960395097732544
731	2.430501858490753	1.4620440006256104
732	0.6977815987006037	0.8997625708580017
733	2.1287653740431534	1.913158655166626
734	0.8179404951562129	1.2329479455947876
735	0.8289104382599998	1.4016884565353394
736	1.6846206184752046	1.2124078273773193
737	2.6647809565324647	1.577233910560608
738	0.7715403742834349	1.0599279403686523
739	0.8683136302074759	1.0765546560287476
740	0.8511936669381825	1.0444972515106201
741	0.8234362196699829	0.9666083455085754
742	0.7474685302909886	1.1439388990402222
743	0.7866238112546409	1.037152886390686
744	0.962911141789446	1.5393587350845337
745	0.7338166404335345	1.0150829553604126
746	0.9011975235540778	1.2432516813278198
747	0.7579651329560906	0.9158821105957031
748	0.8018796476494147	0.9972665905952454
749	1.0061159721872324	1.1000014543533325
750	0.6939963595077959	0.8953654170036316
751	1.169917485351094	1.1119542121887207
752	0.8466657338478596	0.9001693725585938
753	0.8554442627094445	1.5543142557144165
754	0.725800053260093	0.9771338105201721
755	0.9422973145437498	1.4644936323165894
756	0.7901898315594411	1.081742286682129
757	1.0554917148757141	1.3793063163757324
758	0.7863004266827004	1.2425004243850708
759	0.867824111990861	0.9885305762290955
760	1.0257973594385053	1.1174063682556152
761	0.8036432529285377	1.1513874530792236
762	2.516242882721919	1.7759320735931396
763	0.8568322847210413	1.1835403442382812
764	0.7770620416023771	0.8875815868377686
765	0.817969323790413	1.0503946542739868
766	0.7471085774314885	0.9651793241500854
767	0.977856665570689	1.064597249031067
768	0.8191906683922603	0.9975119829177856
769	1.0008815075969677	1.2472243309020996
770	0.7965558685431195	1.0119726657867432
771	0.6967003385659667	1.1954158544540405
772	0.8898038969645004	1.3108787536621094
773	1.5422108254079407	1.3268734216690063
774	1.4591917637734482	1.6144484281539917
775	1.8825587848567056	1.3594396114349365
776	1.1324447598488159	1.1967909336090088
777	0.8362169271198356	0.975091814994812
778	0.7840404540757386	1.1452422142028809
779	0.8028599980286183	0.8992886543273926
780	0.9640543852394766	1.2196592092514038
781	0.9664584811550141	1.0882562398910522
782	0.7394244101854023	1.0927894115447998
783	0.9415116473196874	1.5219577550888062
784	0.7991147429753293	0.8591215014457703
785	0.7883538637759627	0.9736018776893616
786	0.903551016392724	1.276845932006836
787	0.8564699750424686	0.876514732837677
788	0.7527737029386617	1.105983018875122
789	0.989656656415207	1.3542296886444092
790	0.8440339183487833	1.489538311958313
791	0.9032856766150782	1.33062744140625
792	0.8026902362739392	0.9893826842308044
793	0.7066500287865438	1.193293809890747
794	0.8083018763056051	1.2262917757034302
795	0.8967511907744585	1.0333619117736816
796	0.7229661472728737	1.1412655115127563
797	2.964829523023962	1.9818954467773438
798	1.7017474514625581	2.3494298458099365
799	0.786660777958947	1.1084043979644775
800	0.8105175076458004	0.9802542328834534
801	1.0857649852772315	1.436135172843933
802	0.9441700624273828	1.1170154809951782
803	1.093612543016974	1.1483510732650757
804	0.8298750861888246	1.2227524518966675
805	0.9194852297728819	1.0956889390945435
806	1.0546364485860102	1.9114223718643188
807	1.087846180315164	0.908699631690979
808	0.8923058290101515	0.8560445308685303
809	0.8751136970199545	1.1323925256729126
810	0.8159345993312626	1.0748839378356934
811	0.6928884031691815	1.2266124486923218
812	0.6760189498848812	0.9172353148460388
813	0.7675714101460896	1.071336030960083
814	1.585288882878363	1.0317401885986328
815	1.0138046322759018	1.2107446193695068
816	1.2264958674399975	1.361739993095398
817	0.8514737141784561	1.0957856178283691
818	0.7723202941287495	1.5365235805511475
819	2.201196798682289	1.7954585552215576
820	0.7156227644953592	1.4243361949920654
821	0.7488572883289735	0.9279285073280334
822	0.7400327466680007	1.0156933069229126
823	0.7446637409792276	1.068496584892273
824	0.8155129327024261	1.4407891035079956
825	0.900911706377167	1.1455050706863403
826	0.8798867979429509	1.1619505882263184
827	0.7980077022327179	1.210869312286377
828	0.881915211171124	1.2239445447921753
829	0.8330008255578158	1.2698500156402588
830	0.831758891169542	1.134497880935669
831	0.8533463936282483	0.9943946003913879
832	0.7223294084118455	1.032774567604065
833	0.8525347279109315	0.9306315779685974
834	0.8015970767953967	1.1290833950042725
835	0.6806250728642806	1.31182062625885
836	0.7870767731068072	1.3059377670288086
837	2.5677868024737847	2.034299850463867
838	0.7675714101460896	1.1655601263046265
839	0.9616449718693361	1.0798413753509521
840	0.7553072777994664	1.0050466060638428
841	1.0882807972033366	1.183580756187439
842	0.7469067285561712	0.909851610660553
843	0.76497872238742		2.678875684738159
844	0.9727006564886171	1.1424378156661987
845	0.7985141236439082	0.9643904566764832
846	0.9364262540409986	1.3727940320968628
847	0.8853513679022347	1.147735357284546
848	1.6677641181626697	1.2407413721084595
849	0.8291344483449334	1.320702075958252
850	1.0116511335062983	1.1836951971054077
851	1.0607998983900178	1.1646755933761597
852	0.827033084583663	1.0157437324523926
853	0.9277208764723379	1.1278305053710938
854	1.0102733965218493	1.7644355297088623
855	0.7550322480134879	1.2236546277999878
856	0.8172105085656457	1.448082685470581
857	1.1838681998780727	1.2339662313461304
858	0.9907734532162458	1.428044080734253
859	0.8384795236951237	1.0736641883850098
860	0.9350520912175174	1.0591102838516235
861	0.911129997505143	0.8586282134056091
862	2.549570510207872	1.233100414276123
863	0.9036465577920362	1.8398011922836304
864	1.9163206521125422	1.2606428861618042
865	0.8298750861888246	1.4009079933166504
866	0.8316611797347193	1.3556655645370483
867	0.8868608469059077	1.092734932899475
868	0.8884459603323621	1.5790573358535767
869	0.7560796708117864	1.1093008518218994
870	0.8936906635902506	1.6104786396026611
871	0.869824716969371	1.2271260023117065
872	0.860443604217511	1.103237509727478
873	1.24263860450723		1.1591012477874756
874	0.8516237773845714	1.113703966140747
875	0.8477605943016094	1.4575475454330444
876	0.9191612164033004	1.0819637775421143
877	1.3140933789269231	1.112055778503418
878	1.050148404335498	1.0050345659255981
879	0.8186422804502875	1.2899507284164429
880	0.9788796422290298	1.0927194356918335
881	0.9616449718693361	0.9996393322944641
882	1.0863902016916243	1.389135479927063
883	0.9437708221583871	1.0712467432022095
884	0.7096367070851562	1.0492963790893555
885	0.8135798944384462	1.064447045326233
886	0.9658342017073884	1.4756698608398438
887	1.7216354157917737	1.1127694845199585
888	0.8613336309448232	0.9861975312232971
889	0.8268679257199942	1.0693283081054688
890	0.7874189783536591	0.9045872092247009
891	0.8795250725394762	1.3919168710708618
892	0.8934911990036645	0.9803250432014465
893	0.8470338471836258	1.0790786743164062
894	0.8145075630702153	1.624651551246643
895	0.9228075386436414	1.0394277572631836
896	0.9315981379290668	1.0679712295532227
897	0.9477040278674135	1.029713749885559
898	0.9016529010835357	1.0498380661010742
899	0.9848201621254962	1.117810845375061
900	0.7999695265253741	1.0216020345687866
901	0.8206837571479199	1.0205845832824707
902	0.84454970411924		0.9772688746452332
903	0.8600797675002991	1.5704091787338257
904	0.9479378679979636	0.9220899343490601
905	0.7165313313731067	0.9799632430076599
906	0.6857135643625757	1.130786657333374
907	0.9428731486847901	1.3344335556030273
908	0.8473622995107871	1.057366132736206
909	0.7679592660414946	1.2326724529266357
910	1.215008243110701	1.0003938674926758
911	0.9834789654268984	1.1558505296707153
912	0.6554969700706207	1.0881973505020142
913	0.7261241472573126	1.2836089134216309
914	1.0070383632720858	1.1677649021148682
915	1.0505926451634497	1.2390966415405273
916	0.9201227893032345	1.3501675128936768
917	5.251805762621405	1.7527333498001099
918	0.7145474362181675	1.392265796661377
919	0.9233714626601474	1.310808539390564
920	1.01555697932405		1.0360807180404663
921	0.9021615012872468	0.9765583276748657
922	0.7994152220330203	1.0667411088943481
923	0.7015050641251417	0.9159677624702454
924	1.3920426268976567	1.4314497709274292
925	0.9101029745633785	1.0840305089950562
926	0.6745908923428906	0.9277529716491699
927	0.8505039436186324	0.9674133658409119
928	0.888258101744895	1.2700852155685425
929	0.7357935227693038	0.9491375684738159
930	0.8287838506365718	0.9855726957321167
931	0.8328051223898721	0.9805708527565002
932	0.7808690528975291	1.0987783670425415
933	0.7300160053272607	1.0228739976882935
934	0.7142536825668205	0.921906054019928
935	0.7187486877321043	0.9563373327255249
936	1.1491167825060054	1.2229605913162231
937	0.8111271555770427	0.941411018371582
938	1.2313758559180261	0.9767298698425293
939	0.7271827240996424	0.9692297577857971
940	1.035885400198992	0.9460375308990479
941	1.021000130664497	1.0217574834823608
942	0.9678787991541022	1.0665295124053955
943	0.8417761120796139	1.0509296655654907
944	0.9229484873519307	1.1020876169204712
945	0.8899607154585641	1.128521203994751
946	0.6548427162942245	0.9238668084144592
947	0.9223414770177013	1.0423953533172607
948	0.853627149127044	1.38167405128479
949	0.8485079017058963	1.5861625671386719
950	0.6074684370297913	1.0538034439086914
951	0.8900966471756548	1.4818203449249268
952	0.7528356119383		1.0341224670410156
953	1.0996807440789764	1.1963891983032227
954	0.9317623222145718	1.176505446434021
955	0.7524819147924358	0.8853799104690552
956	0.8984173083082304	1.3150155544281006
957	0.7145894108866387	1.003947138786316
958	0.8328246906374773	0.9216830134391785
959	1.1802991348600327	1.9374570846557617
960	1.1206788292765217	1.0652765035629272
961	0.7662019540369867	0.9611483812332153
962	0.7482592789991028	0.9545071721076965
963	0.7463015090764878	1.0072678327560425
964	1.1181932114649935	0.9089807271957397
965	0.6116793416499988	0.9767113924026489
966	1.9670734758867219	1.1220118999481201
967	0.9163686446753513	1.3377121686935425
968	0.7012661024368334	1.5444567203521729
969	1.078151055096174	1.0203598737716675
970	0.7647001709415645	1.0282714366912842
971	0.7384174105158758	0.9522698521614075
972	0.8138666893535454	0.9829874038696289
973	0.749094865745877	1.738405466079712
974	1.251664107809206	0.943320095539093
975	0.9628319573505283	1.2476465702056885
976	1.4374973754642086	1.412732481956482
977	1.3821023020764232	1.2529100179672241
978	0.8494454572788265	1.0153206586837769
979	0.9190316430274635	1.8147473335266113
980	0.9713074955416333	1.0436447858810425
981	1.0984669971559449	1.0174180269241333
982	3.545943358859025	1.911588430404663
983	0.7360183086807204	0.9884362816810608
984	0.6855685727847425	0.9865109920501709
985	0.7544027183722392	0.9317817091941833
986	0.8215037028142312	1.187809944152832
987	1.2213051651802678	1.0303614139556885
988	2.213826825188524	1.1675719022750854
989	0.8856738680310312	0.9540852308273315
990	0.7649697352733538	0.9823878407478333
991	0.7693409014096794	1.0391554832458496
992	0.9508824992286338	1.1153143644332886
993	0.7685549610395291	1.2479755878448486
994	1.680351104976858	1.119035005569458
995	1.3680799492525955	0.9126136302947998
996	0.841094019816839	1.083654522895813
997	1.0984928076050025	1.128759503364563
998	0.677664953747415	1.0855379104614258
999	1.080331877860834	1.0428462028503418
