## Supplementary Data 1B for "Directed evolution of compact synthetic promoters via AlphaGenome and genetic algorithms"

index	gt_mpra			pred_vdla
0	1.6125634549315382	2.8801703453063965
1	0.8196431242457675	2.0811574459075928
2	3.1984123152655037	5.95121955871582
3	2.02137779050673		4.431813716888428
4	0.7987486868230882	1.9913920164108276
5	3.5651582138117344	2.4442644119262695
6	1.7626496675160297	2.981379747390747
7	1.022008205661732	2.613405466079712
8	4.663260367475093	3.8784842491149902
9	0.8214264965474716	2.7821388244628906
10	1.7800259888627321	3.2280921936035156
11	1.1831173851001078	2.5939841270446777
12	1.595771667883436	2.445272922515869
13	4.977683758975882	4.270010948181152
14	0.6988070662022003	1.695543885231018
15	0.7415906271828453	1.9394172430038452
16	0.8782859997392339	2.0514931678771973
17	0.7927841366102845	1.9351731538772583
18	2.768689731942434	3.1366469860076904
19	1.9323493355267234	6.852417469024658
20	3.569432982967946	5.071117401123047
21	0.7462313704353648	1.8895747661590576
22	11.405257536129085	3.5184438228607178
23	0.8443413680882251	1.673365831375122
24	1.3165348967550208	7.648675441741943
25	1.8890945555120835	4.737232208251953
26	1.445677509226564	2.4908227920532227
27	1.778604526902834	4.364874362945557
28	6.510933514828364	13.8160400390625
29	4.659153288455882	4.989538669586182
30	0.7956486456685846	2.045724391937256
31	0.852254331706312	1.986606240272522
32	0.8750417325529539	2.0674281120300293
33	3.8562628450598946	3.7167141437530518
34	0.853516841309557	2.0980613231658936
35	1.0164999678067634	4.1148834228515625
36	0.7705801612792329	2.2362582683563232
37	0.7591147191026336	2.38702392578125
38	1.4240334655872435	6.603603839874268
39	0.7088951023403717	1.8417719602584839
40	2.127690246446201	7.410077095031738
41	0.7422792260842945	1.8672568798065186
42	0.743204173547842	2.4384565353393555
43	1.8030304090904812	3.04364013671875
44	5.32699539558259		3.9045395851135254
45	0.939544824983352	4.246350288391113
46	1.5771338271830342	4.3915181159973145
47	4.211711978060631	6.305153846740723
48	0.9224498424329833	2.855128049850464
49	6.4035918462834305	6.921186447143555
50	1.957736284333365	3.0747807025909424
51	0.7847408109751403	2.031144142150879
52	1.4401681715631172	3.657918691635132
53	1.2068991140408474	5.8513665199279785
54	1.7124369224780505	2.0726072788238525
55	2.3388730540660707	4.131852626800537
56	0.8142014112003383	2.5068726539611816
57	2.9685937211971245	4.058014869689941
58	3.2101574682846743	2.2411231994628906
59	10.185948864077929	8.563413619995117
60	0.8218319104132468	1.7688442468643188
61	6.134514425320601	9.174925804138184
62	0.9002451521000822	2.981696367263794
63	1.071622375541765	1.9327943325042725
64	1.0007404141811038	1.958928108215332
65	1.195215850996015	2.4373152256011963
66	0.8804658680515947	2.4321448802948
67	1.2452106581973843	2.6798324584960938
68	1.0013872557113346	9.581168174743652
69	3.3021525717148834	5.185866355895996
70	0.9768806634754316	2.1697998046875
71	0.8877573396852737	2.2497591972351074
72	4.7842346008175936	3.2510313987731934
73	0.6842569885390463	1.9640040397644043
74	2.142011315991468	2.3944284915924072
75	0.8391989312835688	1.8396352529525757
76	0.8196816426640724	3.7474498748779297
77	4.3257465912958555	2.813352346420288
78	0.7747558021538746	1.7496591806411743
79	0.7911930700584204	1.768202781677246
80	1.0193820928677102	1.6947535276412964
81	5.223377782409049	5.8762288093566895
82	5.59439860613352		5.333719730377197
83	4.811629052467315	4.07092809677124
84	0.6104876004968629	1.8183441162109375
85	0.7377410612711983	1.6431021690368652
86	0.9502124626735882	2.298739194869995
87	0.8419145750991199	2.087167978286743
88	1.4684611366691467	2.433086633682251
89	2.784935795587092	4.976457595825195
90	1.4902726198600413	3.454209327697754
91	0.7331272790999646	1.838149070739746
92	0.9694036982861243	4.423867225646973
93	0.7508129420221833	1.7335312366485596
94	1.068692987715213	3.7408523559570312
95	3.865697676586237	2.641268491744995
96	5.836355638547348	5.014449596405029
97	0.8086438095916839	2.3834357261657715
98	0.6758601276532299	3.2082138061523438
99	0.8282485014885587	2.2366878986358643
100	0.7209305562233954	2.405120372772217
101	0.8883415895459862	2.36053729057312
102	0.7025194967188879	2.798541784286499
103	0.7866700199064607	2.9104950428009033
104	0.7315785829571478	1.7702363729476929
105	0.9336799449153131	1.9700490236282349
106	0.9046556666780218	3.2114415168762207
107	0.8002139182923045	1.702359676361084
108	0.8938166641660892	3.082286834716797
109	0.9723007748921993	4.204036235809326
110	0.8927042734048126	2.0908544063568115
111	0.8815733655359863	3.266732931137085
112	0.8323747372478231	1.9874250888824463
113	0.9904592267964486	2.306114673614502
114	0.7951814086621429	2.1409177780151367
115	0.9341078383111943	2.721433639526367
116	0.8611717394549959	3.49226450920105
117	0.9545873693327346	2.921653985977173
118	1.061261112979868	2.1456148624420166
119	0.6943225660607677	2.0085537433624268
120	0.945257739021113	2.653745412826538
121	0.8025393670711686	2.014594793319702
122	0.7418956237965929	2.6467833518981934
123	0.7250671114099679	1.7694624662399292
124	0.855745815226134	2.412891387939453
125	0.8752165136681911	2.025433301925659
126	0.8445695483268232	1.9921669960021973
127	1.0416944754790993	2.019218683242798
128	0.7371952314675777	4.893337726593018
129	0.8835745248965972	2.617729902267456
130	1.1563213371900567	5.740458965301514
131	0.8856218439366101	3.0351614952087402
132	1.1185216802382467	2.192445755004883
133	0.83778041751107		3.5716195106506348
134	0.9406934800566555	4.349527835845947
135	0.7358453903470837	1.8477784395217896
136	0.8247238594850657	2.802825450897217
137	0.8930924033772426	2.2195169925689697
138	0.891132500806542	1.760095238685608
139	0.9044962588111007	2.1914546489715576
140	0.8887069409497546	2.4633522033691406
141	0.8216388312427941	2.4857540130615234
142	0.9407155833344133	3.8926985263824463
143	0.7558487579990173	2.1826460361480713
144	0.8328442593448734	3.0754244327545166
145	0.8586763967315401	2.6372597217559814
146	0.8103270866533435	2.073255777359009
147	0.9698023883915465	2.5669796466827393
148	0.8515537445974797	2.2639687061309814
149	0.732326710510063	1.7712247371673584
150	0.761016690419679	1.667066216468811
151	0.7015545146399269	1.9575250148773193
152	0.8499445790493697	1.951725959777832
153	0.7390162363195844	1.8130871057510376
154	3.2270219474310373	7.0111870765686035
155	1.188620473078026	4.878016948699951
156	0.8903581126815951	1.981809377670288
157	0.6750903690060247	1.7903774976730347
158	0.6340839490959306	1.6264677047729492
159	0.9951129573490368	2.150813102722168
160	0.8014464130568157	2.45678973197937
161	0.7610882187400535	1.5452275276184082
162	0.766949446048422	3.642885446548462
163	1.7498161999148536	2.1953682899475098
164	0.7401979529129407	2.6685876846313477
165	0.8098512298737617	1.9105256795883179
166	0.8397216276204506	2.07871413230896
167	1.0104870602450997	2.5456697940826416
168	1.3115639340989291	2.090390682220459
169	1.0013872557113346	4.3664231300354
170	8.23071035908364		6.256185054779053
171	0.8237555216005006	1.907768726348877
172	0.8745278727206581	2.2119109630584717
173	0.8018137055419625	1.6778743267059326
174	0.6322837590546029	2.2964417934417725
175	0.9346786678958816	3.1777970790863037
176	1.2847836368246		2.636810302734375
177	1.365655144831708	3.2378013134002686
178	0.6546734864290316	1.7344328165054321
179	0.7999131390257948	1.7063982486724854
180	1.1147566558640496	2.949713945388794
181	0.9362612479318414	3.9414923191070557
182	2.016894460842017	2.9870822429656982
183	0.8214264965474716	1.7735241651535034
184	0.8727932591293258	2.091745376586914
185	0.7682480301753487	1.971847653388977
186	2.133848317298188	3.5128767490386963
187	0.7644127403542454	1.7462502717971802
188	1.0579622391338532	1.7329620122909546
189	0.953466554040172	3.9072299003601074
190	0.7750015959587497	1.727152943611145
191	1.0269308103222332	1.8819146156311035
192	0.8596049899858208	1.7076328992843628
193	8.11072291374871		7.657842636108398
194	0.9005730774730204	2.2045342922210693
195	0.5767834582999298	2.568742275238037
196	1.5609126774551074	3.3261396884918213
197	0.7064176136372496	1.667863368988037
198	1.0086842082113603	1.7645306587219238
199	0.8606356911994391	1.7479692697525024
200	0.8783685502577189	3.4285192489624023
201	0.6894536270059964	1.6224033832550049
202	0.7451275559283521	1.9668350219726562
203	0.8864025263200809	1.7039623260498047
204	0.882319381461642	1.7382197380065918
205	0.956855436579536	1.7737014293670654
206	0.9648361932437819	2.9346094131469727
207	0.7161862767103387	1.4824917316436768
208	0.8047013865881766	7.12116813659668
209	0.7695307315375812	1.6422433853149414
210	1.0913279811817322	2.126140594482422
211	0.6895265297675339	1.6874181032180786
212	0.7783045949638594	2.1334028244018555
213	0.7723021475068783	2.3044607639312744
214	0.6507550198987252	1.7100690603256226
215	1.322922743946407	3.266199827194214
216	0.8947622349076496	2.0126748085021973
217	0.8301481195027294	3.7932257652282715
218	0.8890097745107703	2.0457799434661865
219	0.7496495062074673	2.8799636363983154
220	1.04424311188511		1.9053001403808594
221	0.7037668631479974	1.6165759563446045
222	0.7097951276634036	1.9917197227478027
223	0.7277040417913011	3.0054354667663574
224	1.2237755519542104	1.7106893062591553
225	1.1419437004620616	2.2420523166656494
226	1.1986046967082573	2.151306390762329
227	2.677867810737179	3.316920042037964
228	0.7874652337159893	1.9975433349609375
229	0.9098891572059253	2.518643617630005
230	0.6700334772957762	1.9565796852111816
231	0.8880181180206483	1.9388302564620972
232	1.0244846050351		1.6191507577896118
233	0.7780029106009797	1.6732043027877808
234	0.7911930700584204	2.0827720165252686
235	0.7871415032315064	1.9836381673812866
236	2.357051124217631	3.8968067169189453
237	3.143539367434627	3.5109119415283203
238	1.7303140370413648	4.194523334503174
239	1.024159687034388	2.7128334045410156
240	0.859332363990881	1.6834220886230469
241	0.6701515635856209	1.7800252437591553
242	0.8524345758207227	3.082627296447754
243	0.8975100506672614	3.902068853378296
244	0.6096275470381516	3.1935415267944336
245	1.7040481504870986	2.5013720989227295
246	1.0020816050796328	1.925032138824463
247	0.9262071373881217	1.7339991331100464
248	1.0013872557113346	1.7193106412887573
249	0.6918797493692417	1.5882011651992798
250	1.049581036629566	1.8708791732788086
251	0.9987437262425478	2.421736001968384
252	0.7891600509179563	1.7784026861190796
253	0.8110223397141362	3.5407276153564453
254	0.8702642417353876	2.8310134410858154
255	1.0102496588971195	2.4539549350738525
256	0.8968460131608508	2.505970001220703
257	1.081703485654629	4.039309024810791
258	0.7013649732612954	2.827709674835205
259	1.1994780687634856	2.083653688430786
260	0.7901619819898544	4.641420364379883
261	2.339587582931679	3.8275094032287598
262	1.028210459563203	3.3259897232055664
263	0.9009963834965706	2.4733002185821533
264	0.8193927986430658	6.783949375152588
265	0.6753521472141583	2.2666678428649902
266	0.9832941161777727	2.4988205432891846
267	1.0472531106875964	2.154015064239502
268	0.8242298650178469	2.868044853210449
269	0.8285988727299297	1.4244601726531982
270	0.7444712988227155	1.6793270111083984
271	0.6779356948124211	2.0162391662597656
272	0.9822434466116263	2.8990955352783203
273	0.9197121070888441	2.172400951385498
274	1.1553843685281278	1.880670189857483
275	0.8113940207221364	1.9831806421279907
276	0.9599405386011		2.2012181282043457
277	0.8300115916189473	1.9560692310333252
278	0.8983012125952795	2.204127788543701
279	0.7581966923242571	2.13824200630188
280	0.7130714977028516	5.198947906494141
281	0.8489665761339349	2.21305251121521
282	0.8307237338008775	2.053781032562256
283	0.8520641153765844	1.7426166534423828
284	0.934810447330508	4.125298500061035
285	0.9405166725299482	2.5980138778686523
286	0.7574488322539719	1.7818166017532349
287	1.058248149649762	2.6013903617858887
288	0.8889993302565502	2.4286656379699707
289	0.9295537340370589	3.5812692642211914
290	0.9966924733993271	3.004512071609497
291	1.2257468184345168	2.6060593128204346
292	1.2241062729255963	2.3833580017089844
293	0.7842984075520802	2.245955228805542
294	0.7981295891377598	2.5429961681365967
295	1.2729893407121056	3.038065195083618
296	1.1346420905305834	1.9277795553207397
297	0.8302651612771935	1.9123127460479736
298	0.7939212388189911	1.7628566026687622
299	0.9115047211784701	4.530063152313232
300	1.4467479093556979	3.263559341430664
301	3.0814154806494356	3.9459221363067627
302	0.9777073315224803	4.029651165008545
303	0.8990508218243113	3.5637094974517822
304	0.8989874503755791	2.128284454345703
305	1.7080768441130354	2.0970969200134277
306	0.7954149928577354	1.7526646852493286
307	0.749033264364331	2.1821842193603516
308	0.8443909672431666	3.406867504119873
309	0.9465579327467892	2.536003828048706
310	0.7002781604436024	1.6999452114105225
311	1.5528647744677466	3.8917603492736816
312	0.9216374120526093	2.6424336433410645
313	0.7938279723878116	2.255387544631958
314	3.809388218948292	3.243577480316162
315	0.8331574212036068	2.2966766357421875
316	0.6804971463522983	2.370450258255005
317	0.8827237369781564	7.375836372375488
318	0.8487870653151344	3.121262311935425
319	0.682827572415854	2.2707674503326416
320	0.9236752567788179	2.6718616485595703
321	1.2958952910945158	2.3582332134246826
322	0.669246766941116	2.5634305477142334
323	0.7308999108471852	2.0152628421783447
324	0.8367082759988552	2.119441509246826
325	0.797782729155236	2.1795859336853027
326	0.7334977302834278	1.6487317085266113
327	1.1097910978287049	1.9109482765197754
328	0.735456472617049	4.645036220550537
329	0.7405806774081147	1.901198148727417
330	0.8520641153765844	2.7340586185455322
331	0.7369874025462976	3.2338037490844727
332	0.8806831175804306	3.9048900604248047
333	0.7805480341325237	2.509943962097168
334	0.8296508760032356	2.064925193786621
335	0.5951696568134683	1.7322330474853516
336	0.8950461011446821	2.0708909034729004
337	0.8482387951818395	1.921743631362915
338	0.858696572871062	2.1626062393188477
339	2.2301420298648753	4.235023021697998
340	0.8594333264985958	2.1058826446533203
341	0.7706616423528582	1.6827948093414307
342	1.3252872440942116	2.622282028198242
343	0.8470836045028987	2.436802864074707
344	0.7084954574952462	1.7592116594314575
345	0.844004171090082	4.826226711273193
346	0.7534992422494914	3.0829524993896484
347	1.163434370584221	2.3556950092315674
348	1.1683516620933583	3.393152952194214
349	0.8872255893193862	1.741499900817871
350	0.9491636878732598	2.3762660026550293
351	0.7860510494237928	3.769298791885376
352	0.9048682542031309	1.7823238372802734
353	0.8238039114808191	1.934218168258667
354	0.7965465104547947	1.8409568071365356
355	0.6944694090293266	3.0370609760284424
356	4.0560761712948254	2.6998441219329834
357	1.3219905503276745	2.174833059310913
358	0.5901565006997055	1.5716034173965454
359	0.7817043197062363	2.6726438999176025
360	0.8931868388838003	3.431715488433838
361	0.678318101647768	2.056953191757202
362	0.7146397837435652	2.2216975688934326
363	0.9705888577873063	2.1477770805358887
364	1.2142519444313937	2.6982016563415527
365	1.163256695910108	2.8190248012542725
366	0.6945265230148769	3.438962936401367
367	0.7656350669758475	1.7490789890289307
368	0.8587873713657439	1.9866154193878174
369	0.8973519019174256	2.497769832611084
370	0.8386568545617176	1.9166828393936157
371	0.7177023885131149	2.0615811347961426
372	0.7606502132734944	2.810176134109497
373	0.9340419957964567	2.9556374549865723
374	0.7530213694877056	2.854250431060791
375	1.220286867214169	2.794506311416626
376	0.7406850911561934	2.4575507640838623
377	0.768058516468031	3.086059808731079
378	0.6893402380306443	2.0217525959014893
379	1.3985667897023255	1.8183449506759644
380	0.8624981218584518	1.7454841136932373
381	0.701241386908566	2.1086807250976562
382	0.8939111762559145	2.8232767581939697
383	0.8028505658781933	1.6567714214324951
384	0.8025205104147507	1.6447771787643433
385	0.8965299775255727	2.430389642715454
386	0.6102151190383611	1.9607524871826172
387	1.039139851259353	3.5545217990875244
388	1.2689875949406202	1.9006668329238892
389	0.8544699699653096	1.9587329626083374
390	0.6833331476337193	2.4700400829315186
391	0.9591063567560039	3.5128989219665527
392	0.7388078940234777	4.298920631408691
393	0.7802729802322864	2.6261184215545654
394	0.8727317384989766	1.6529557704925537
395	1.1110434626158685	4.18030309677124
396	0.8908394099061262	5.227443695068359
397	0.7858848418586567	1.8816773891448975
398	0.8343720360259242	1.987926959991455
399	1.5105080768209367	2.0152876377105713
400	0.8482288299127613	2.1075894832611084
401	0.784805348987551	4.0240678787231445
402	0.8356375065495321	5.001959800720215
403	0.9769495257747406	1.7587734460830688
404	0.8377902600287899	1.9143706560134888
405	0.7130547432048353	3.4397640228271484
406	0.8214940516340521	2.167407751083374
407	0.6438878606557237	2.872293710708618
408	0.6848440746348786	2.1329214572906494
409	0.9705546502072346	3.03045916557312
410	0.8241330380604321	2.770838737487793
411	1.0155927730288974	3.5324716567993164
412	1.0464414010879748	2.502495050430298
413	0.9217781820369234	1.9327014684677124
414	1.0335149960258025	3.6013803482055664
415	1.3796688528467864	5.972082614898682
416	0.9258481234340148	3.5948355197906494
417	0.9059425845954825	4.378842353820801
418	0.8291928957138743	2.0921132564544678
419	1.8628679651484017	1.8830617666244507
420	0.6403347921666378	2.0414226055145264
421	1.7738258875661896	4.691157817840576
422	1.0356785334378222	2.817256450653076
423	0.6655928608874939	1.8651126623153687
424	1.1501567620372433	2.355586528778076
425	0.7201686880822661	2.641486167907715
426	0.7801354896311921	1.9138530492782593
427	0.8032656853422728	1.847301959991455
428	0.7904683812473126	6.087218284606934
429	0.8936486673455823	1.8642674684524536
430	2.2115912145381493	5.093979835510254
431	0.7326537188780202	1.794110894203186
432	0.9702468362342601	2.3739941120147705
433	1.2628305058293885	3.1574435234069824
434	0.8313485802736164	2.6705501079559326
435	0.7916021619332787	3.0451302528381348
436	2.283109414253547	5.552429676055908
437	0.8118230950894882	3.6552176475524902
438	0.7770894294594166	2.109551429748535
439	0.811384488312406	1.8512463569641113
440	0.7801904829641519	3.4436709880828857
441	1.9933146916389803	2.5421388149261475
442	0.8680790349492036	2.8584110736846924
443	0.8937746620004113	5.300738334655762
444	0.7849989948726241	1.861518383026123
445	0.9263812548683996	3.4896740913391113
446	0.8630454693524652	2.7669012546539307
447	0.902331098433573	3.1082985401153564
448	0.8611110379913949	1.7355883121490479
449	0.7809332724919763	2.0204880237579346
450	0.8168745496654489	1.8310742378234863
451	0.8729368241323346	3.7447569370269775
452	0.8790292337895136	2.715113878250122
453	0.8573961822194046	1.9781473875045776
454	0.8358927949323608	2.065126419067383
455	0.8777083632995446	1.6148370504379272
456	0.8526749606057851	2.343766927719116
457	1.4491464394973859	1.9965254068374634
458	5.108434913052543	5.14843225479126
459	0.8450459492165792	6.22920560836792
460	0.8127105679361808	1.8152518272399902
461	0.6504951337347519	1.69736647605896
462	0.8573659640190604	1.7141934633255005
463	0.802303690708299	2.4845824241638184
464	4.508436240064383	4.15181827545166
465	0.8168649528694325	2.5132548809051514
466	0.7900320303092908	1.7201423645019531
467	0.7123514096559436	1.8886412382125854
468	0.9247067318631229	1.9924068450927734
469	0.814297071296134	2.9633333683013916
470	0.7235014416607725	1.882201910018921
471	2.4638514128389155	2.6801276206970215
472	0.9778911305131618	2.355156898498535
473	0.7591414743992384	1.6355482339859009
474	0.6177238327499995	1.9453492164611816
475	0.8182576660225328	2.2095606327056885
476	0.7304792787199548	1.891075611114502
477	0.8543093685311143	1.757483959197998
478	0.7801721514224464	1.9900774955749512
479	0.8237361664442546	2.9774169921875
480	0.6597927113208277	1.6911002397537231
481	0.9216807236040795	2.2267606258392334
482	0.8144501508271896	3.397089719772339
483	0.7966400962855826	2.4000205993652344
484	0.8478502364269481	2.290747880935669
485	0.7111389539478535	2.1509430408477783
486	1.3459047103490127	2.3846075534820557
487	0.7100286540327629	6.024320602416992
488	0.9185351142770213	1.7197428941726685
489	0.7675804278254813	2.47678279876709
490	0.8437166683021806	1.9419832229614258
491	0.8248498269894714	2.255260944366455
492	1.9165908322940017	1.9422142505645752
493	0.8030014935831606	2.660417079925537
494	0.7273877881219052	3.90602970123291
495	0.9834327498570811	2.951028823852539
496	0.7194583375740947	3.216392993927002
497	0.8094422165474084	1.9276152849197388
498	0.8528552936794191	6.650454998016357
499	0.7594626115220747	1.9142507314682007
500	0.8753707612907531	1.595795750617981
501	0.9583854867885551	1.6861850023269653
502	1.0013872557113346	2.9572670459747314
503	0.7401196927263892	1.864532709121704
504	0.9064855528175796	2.5050454139709473
505	0.8821742733837691	2.1635501384735107
506	0.9297394033968892	4.001497745513916
507	0.8704789740757771	2.198725938796997
508	0.9347665187880447	2.025099992752075
509	0.8004019627634925	4.656763076782227
510	0.798973932298632	2.049213171005249
511	0.7901712650706555	1.7329070568084717
512	0.9547331720608467	3.1555209159851074
513	0.8543093685311143	3.4625635147094727
514	0.8134843185934839	2.684947967529297
515	0.8233298131992838	1.7806689739227295
516	1.6939681855741524	2.863144874572754
517	2.259016667463342	2.40413761138916
518	0.9493644274435814	2.465102434158325
519	0.9059319414114213	1.7384891510009766
520	0.9371085878615715	3.802716016769409
521	0.8116323673655242	2.741330862045288
522	1.5694816219502807	2.8350584506988525
523	0.8362562244096434	2.3872909545898438
524	1.213211020723624	1.6470072269439697
525	1.0364697176507847	2.296541690826416
526	0.7364680865417284	4.454501152038574
527	0.844728318774316	1.9526867866516113
528	0.8780796573836973	2.417503595352173
529	0.6611273025712874	2.1089842319488525
530	0.7766878376157893	2.0873031616210938
531	1.4867751091983183	1.5974208116531372
532	3.3892102857360027	1.9589931964874268
533	0.7109551755437948	2.028017044067383
534	0.7294330419389833	1.779363989830017
535	0.8464071553228372	2.080096483230591
536	0.6810650036968984	1.7965484857559204
537	0.6598159659742349	2.081244945526123
538	0.6943633526594527	1.8242698907852173
539	0.7897072446032323	2.604203462600708
540	1.168186960552083	2.837482452392578
541	0.7390943798267593	1.7693856954574585
542	0.8314755596313056	3.0151562690734863
543	0.8915408952612229	1.8899874687194824
544	0.9136060235713499	1.8640694618225098
545	0.8826718861731392	2.0508646965026855
546	0.7329205970094238	1.688673973083496
547	0.7449087393076846	1.9073683023452759
548	0.8461088936155753	2.1179418563842773
549	2.3650397092821223	8.013371467590332
550	0.6074613003762145	2.390868663787842
551	0.9382873336157427	1.8637243509292603
552	0.7841602076371486	6.584485054016113
553	0.7923371987030432	3.1867151260375977
554	1.1281423756351254	1.7910364866256714
555	1.0086960585625806	4.244504451751709
556	0.824346072383378	2.6358513832092285
557	0.9809518558797822	2.0604443550109863
558	0.7621709047846361	1.9335147142410278
559	0.7630847785821335	3.1155083179473877
560	1.4521629900869755	3.475140333175659
561	0.9016105306779999	1.9211866855621338
562	1.7853875714938479	1.8945757150650024
563	1.12284013853096		1.7414673566818237
564	1.7387299737942892	2.960106372833252
565	0.8910801560744268	1.796506643295288
566	1.9362579820937076	2.400646209716797
567	2.6000859633360376	2.2663350105285645
568	2.392538885697368	2.825950860977173
569	1.200084168253682	2.963249683380127
570	0.6568305887089096	2.074737310409546
571	3.180688266884926	4.199461936950684
572	0.9175213026097232	2.1346817016601562
573	0.952906639986554	4.384032726287842
574	1.7036878358559118	3.0438427925109863
575	0.9365582798660927	2.870126247406006
576	1.1637214408478307	3.1708037853240967
577	0.7063346267532555	1.8928157091140747
578	0.803794329650573	1.8224669694900513
579	1.17725245306487		2.7786285877227783
580	0.797885833941718	2.111168384552002
581	1.0043799156292532	2.1098015308380127
582	0.6569154769562089	1.6893396377563477
583	0.9742789357298907	2.9697983264923096
584	0.9482163243375561	2.3384523391723633
585	1.1817143613476697	3.2013895511627197
586	0.6344714352752283	2.309648275375366
587	0.7259364962557879	1.8920331001281738
588	0.9314230399123966	2.7478160858154297
589	0.9028294744564457	3.1166603565216064
590	0.7576802338915792	2.549758195877075
591	0.7310287242000166	3.332742929458618
592	2.8109364694822676	3.0440306663513184
593	0.9308979433003545	2.3829286098480225
594	1.1968176776020136	1.850489854812622
595	0.7755025282796169	6.575709342956543
596	0.7852757147395067	2.008136749267578
597	0.8759159873072356	2.088531970977783
598	1.047462289358524	4.558068752288818
599	0.9069329474582221	8.037237167358398
600	0.745784391529613	2.521177291870117
601	0.7788259617015088	2.0707509517669678
602	0.8068787098907495	1.874242901802063
603	0.7796865224803394	2.0534145832061768
604	0.7479340922074224	1.9369457960128784
605	0.9386180891297647	2.7878456115722656
606	0.9057297446698297	2.280939817428589
607	0.8267902153147587	3.1966443061828613
608	0.6354337217190983	1.800034761428833
609	1.1344421571393137	2.11435604095459
610	0.8481391477592157	2.2876646518707275
611	0.8864962544396691	1.8391070365905762
612	0.9076897596477141	2.2279891967773438
613	0.6968149381978456	1.8120168447494507
614	0.9564171230301437	1.76517653465271
615	0.8352154699290126	3.278557538986206
616	0.7233909516442169	2.347759962081909
617	1.4030266112710845	3.1875970363616943
618	0.8145554096975969	1.8892475366592407
619	0.7786521339948957	3.0386760234832764
620	0.8871317840881503	2.0485377311706543
621	0.7804471697795364	1.573427438735962
622	0.8456517631186307	2.381582736968994
623	0.5699933327357258	4.49450159072876
624	0.8811384809062246	1.944814682006836
625	0.7020822037453063	3.496142864227295
626	0.6814091476727502	2.2054407596588135
627	1.596184166983877	2.9117014408111572
628	1.24699668256941		2.909775495529175
629	0.8279371847630296	1.9157520532608032
630	0.7671927632613644	2.0871241092681885
631	0.7499754388268629	2.020725727081299
632	1.0681406981447492	1.6256710290908813
633	0.8156949892802172	3.602231025695801
634	0.9248479706523011	2.7330162525177
635	1.7425130871806922	2.819486618041992
636	0.8797627610485201	1.71269690990448
637	0.7902641018772146	5.601864814758301
638	0.8986917760049837	2.5597000122070312
639	1.0642951581290259	4.893742084503174
640	1.0519882888502825	3.0672645568847656
641	0.7916207620435481	2.136524200439453
642	0.8577790382892658	1.963568091392517
643	0.7848698923076443	1.7538981437683105
644	1.4111432093878542	1.9831827878952026
645	0.8040304438879885	1.925887107849121
646	1.605965252137016	3.1473283767700195
647	1.1896402983259284	1.9548801183700562
648	0.9081164108017237	3.9714560508728027
649	0.7278322919061266	2.3147950172424316
650	0.839622980757811	1.8056367635726929
651	1.7254624177897944	1.6284397840499878
652	0.7366411512044577	1.6787242889404297
653	0.9626962277474389	3.5702219009399414
654	1.1537024485704885	1.8581523895263672
655	0.9413346860148012	3.3934555053710938
656	0.8284820658507466	5.6578168869018555
657	1.1646241228937053	2.8515210151672363
658	0.9742331524871792	2.653240442276001
659	1.0713957849839193	6.670682430267334
660	0.965244344727472	1.8849581480026245
661	1.043029282271673	2.970656633377075
662	1.2967329098028562	2.578864336013794
663	0.9009222905818688	2.1601996421813965
664	0.7707702971868731	1.7575777769088745
665	0.6795304802684727	1.7069510221481323
666	1.3596518530742154	2.803632974624634
667	0.8379379116713229	5.785215854644775
668	0.9423858815161319	2.7008392810821533
669	0.7614370155887545	1.6972887516021729
670	0.9160457295455308	2.116121768951416
671	0.9086713571284378	2.1798641681671143
672	3.0276248231283116	3.2013254165649414
673	0.6572551396684614	2.0363240242004395
674	0.8552432867355019	1.8572900295257568
675	0.8912790824154413	1.7342524528503418
676	0.8817494512816824	2.8642444610595703
677	0.7594358449072649	3.665210485458374
678	0.806168066615595	2.1834585666656494
679	0.7515542502078741	2.003983974456787
680	0.6229858007389645	1.7562671899795532
681	1.0795706251820487	3.673569679260254
682	0.7343082058056666	3.0701303482055664
683	0.6320758027561939	1.9746437072753906
684	0.6736326162654949	2.4514529705047607
685	0.9534441511625648	4.1828131675720215
686	0.5923932547381149	1.9125453233718872
687	0.9571927375324871	2.1404457092285156
688	1.1314340879305735	1.755125880241394
689	0.8156087468881937	1.801381230354309
690	0.8235619905015604	3.786123275756836
691	0.728670749065033	5.206143856048584
692	1.1723114729527728	1.7550866603851318
693	1.3034686928943677	3.6468992233276367
694	0.9699960970304571	2.921584129333496
695	0.8931133881824674	1.6856189966201782
696	0.691002440874641	1.934452772140503
697	0.8305480803631052	2.257594108581543
698	0.7443401167762191	2.7313876152038574
699	0.8667033400330513	2.4238624572753906
700	0.6989548576021447	2.1695964336395264
701	0.9369764844600267	2.6418066024780273
702	0.894772746866354	2.0499837398529053
703	0.7409026670820393	5.461137294769287
704	0.7789449188065247	1.6089355945587158
705	0.8455822214366662	3.5598645210266113
706	0.7561951536708897	1.8662447929382324
707	0.9548565609940176	2.301396369934082
708	0.8732342839076699	1.948995590209961
709	1.0264603968498893	1.7772505283355713
710	0.8613133928443557	2.32265567779541
711	1.0461586804416383	1.7539901733398438
712	1.9467502298573405	6.717898845672607
713	0.8533664445298031	2.6737327575683594
714	3.086125240327387	5.6790547370910645
715	0.8508837220734564	1.7749148607254028
716	0.9164655414094701	1.9726179838180542
717	0.7233909516442169	1.8973188400268555
718	1.037907566186221	2.5553674697875977
719	0.8405803445116179	2.719226598739624
720	0.8808693741269792	3.0403897762298584
721	0.7648169704873086	2.12064528465271
722	0.7375244137929637	1.9564058780670166
723	0.7680404699819045	2.5683183670043945
724	0.8232234204786927	1.6136038303375244
725	1.679384064689548	3.6034791469573975
726	0.7637664164832524	2.3624627590179443
727	0.8390806301231362	2.567575454711914
728	1.2017348734967437	4.059197425842285
729	2.273714081594003	1.9373271465301514
730	3.6584190559631278	4.484975814819336
731	2.430501858490753	3.7952165603637695
732	0.6977815987006037	1.7597944736480713
733	2.1287653740431534	2.7442874908447266
734	0.8179404951562129	2.3906967639923096
735	0.8289104382599998	2.6245572566986084
736	1.6846206184752046	2.480595588684082
737	2.6647809565324647	4.258517265319824
738	0.7715403742834349	2.198599338531494
739	0.8683136302074759	2.0976414680480957
740	0.8511936669381825	1.7590370178222656
741	0.8234362196699829	1.781137466430664
742	0.7474685302909886	2.2770297527313232
743	0.7866238112546409	2.3140087127685547
744	0.962911141789446	2.860910177230835
745	0.7338166404335345	2.203916311264038
746	0.9011975235540778	4.089203357696533
747	0.7579651329560906	2.2586474418640137
748	0.8018796476494147	1.7677186727523804
749	1.0061159721872324	2.522355556488037
750	0.6939963595077959	1.5309650897979736
751	1.169917485351094	2.6499500274658203
752	0.8466657338478596	1.551977515220642
753	0.8554442627094445	3.1851768493652344
754	0.725800053260093	2.689969062805176
755	0.9422973145437498	3.8992221355438232
756	0.7901898315594411	2.4853851795196533
757	1.0554917148757141	3.7403311729431152
758	0.7863004266827004	2.8728442192077637
759	0.867824111990861	2.2554473876953125
760	1.0257973594385053	2.1982932090759277
761	0.8036432529285377	2.6445322036743164
762	2.516242882721919	4.554295063018799
763	0.8568322847210413	2.360128164291382
764	0.7770620416023771	1.9914474487304688
765	0.817969323790413	2.002734422683716
766	0.7471085774314885	1.6751163005828857
767	0.977856665570689	4.777108192443848
768	0.8191906683922603	2.144688367843628
769	1.0008815075969677	2.274014472961426
770	0.7965558685431195	2.054611921310425
771	0.6967003385659667	2.762385129928589
772	0.8898038969645004	3.2429661750793457
773	1.5422108254079407	2.9744014739990234
774	1.4591917637734482	3.3676974773406982
775	1.8825587848567056	3.7625720500946045
776	1.1324447598488159	2.73940372467041
777	0.8362169271198356	1.965747594833374
778	0.7840404540757386	3.35579514503479
779	0.8028599980286183	1.7595112323760986
780	0.9640543852394766	2.0097014904022217
781	0.9664584811550141	2.4455764293670654
782	0.7394244101854023	3.750277519226074
783	0.9415116473196874	4.048118591308594
784	0.7991147429753293	1.6082342863082886
785	0.7883538637759627	1.8137481212615967
786	0.903551016392724	2.8434529304504395
787	0.8564699750424686	1.7008936405181885
788	0.7527737029386617	2.0851080417633057
789	0.989656656415207	3.0393006801605225
790	0.8440339183487833	3.629485845565796
791	0.9032856766150782	2.509784698486328
792	0.8026902362739392	1.7809370756149292
793	0.7066500287865438	3.028665542602539
794	0.8083018763056051	2.5670948028564453
795	0.8967511907744585	2.1410882472991943
796	0.7229661472728737	1.9637895822525024
797	2.964829523023962	6.323296070098877
798	1.7017474514625581	3.1227941513061523
799	0.786660777958947	2.0831332206726074
800	0.8105175076458004	1.929561734199524
801	1.0857649852772315	2.8718032836914062
802	0.9441700624273828	2.516608476638794
803	1.093612543016974	2.260047435760498
804	0.8298750861888246	2.4190022945404053
805	0.9194852297728819	2.799269676208496
806	1.0546364485860102	4.39758825302124
807	1.087846180315164	1.7318545579910278
808	0.8923058290101515	1.622580647468567
809	0.8751136970199545	4.389141082763672
810	0.8159345993312626	1.7942098379135132
811	0.6928884031691815	2.2258262634277344
812	0.6760189498848812	1.6478146314620972
813	0.7675714101460896	2.1971731185913086
814	1.585288882878363	2.0963292121887207
815	1.0138046322759018	2.8996524810791016
816	1.2264958674399975	2.8174350261688232
817	0.8514737141784561	2.1455116271972656
818	0.7723202941287495	6.334371566772461
819	2.201196798682289	4.3546342849731445
820	0.7156227644953592	3.3725554943084717
821	0.7488572883289735	1.7472665309906006
822	0.7400327466680007	1.89824378490448
823	0.7446637409792276	1.8382821083068848
824	0.8155129327024261	3.36409854888916
825	0.900911706377167	1.8704990148544312
826	0.8798867979429509	2.286534309387207
827	0.7980077022327179	2.19970965385437
828	0.881915211171124	3.1795477867126465
829	0.8330008255578158	2.112597703933716
830	0.831758891169542	2.3670318126678467
831	0.8533463936282483	2.2508621215820312
832	0.7223294084118455	2.0766773223876953
833	0.8525347279109315	1.8493212461471558
834	0.8015970767953967	2.269345998764038
835	0.6806250728642806	2.0054731369018555
836	0.7870767731068072	2.6610870361328125
837	2.5677868024737847	4.2518839836120605
838	0.7675714101460896	2.0520474910736084
839	0.9616449718693361	2.209496259689331
840	0.7553072777994664	1.9760156869888306
841	1.0882807972033366	3.0784525871276855
842	0.7469067285561712	1.746396780014038
843	0.76497872238742		7.327776908874512
844	0.9727006564886171	2.2987329959869385
845	0.7985141236439082	1.7454662322998047
846	0.9364262540409986	3.610950469970703
847	0.8853513679022347	2.307342529296875
848	1.6677641181626697	2.382380247116089
849	0.8291344483449334	2.2715518474578857
850	1.0116511335062983	2.677283525466919
851	1.0607998983900178	2.259143829345703
852	0.827033084583663	2.0222418308258057
853	0.9277208764723379	2.087214469909668
854	1.0102733965218493	4.2754716873168945
855	0.7550322480134879	4.207996368408203
856	0.8172105085656457	3.914860963821411
857	1.1838681998780727	2.2908287048339844
858	0.9907734532162458	4.089693069458008
859	0.8384795236951237	2.1065590381622314
860	0.9350520912175174	2.4097900390625
861	0.911129997505143	1.6341124773025513
862	2.549570510207872	3.316803455352783
863	0.9036465577920362	4.052060604095459
864	1.9163206521125422	3.1129987239837646
865	0.8298750861888246	2.2797999382019043
866	0.8316611797347193	4.368846893310547
867	0.8868608469059077	4.620219707489014
868	0.8884459603323621	4.787359714508057
869	0.7560796708117864	2.3787665367126465
870	0.8936906635902506	4.4445366859436035
871	0.869824716969371	2.415748357772827
872	0.860443604217511	2.84749174118042
873	1.24263860450723		2.608652353286743
874	0.8516237773845714	1.9004874229431152
875	0.8477605943016094	6.5847392082214355
876	0.9191612164033004	2.1021454334259033
877	1.3140933789269231	2.0313282012939453
878	1.050148404335498	2.0966238975524902
879	0.8186422804502875	2.6822493076324463
880	0.9788796422290298	2.2533352375030518
881	0.9616449718693361	1.8684544563293457
882	1.0863902016916243	2.753079652786255
883	0.9437708221583871	1.8816468715667725
884	0.7096367070851562	2.038022041320801
885	0.8135798944384462	2.072453498840332
886	0.9658342017073884	2.7820379734039307
887	1.7216354157917737	2.0208590030670166
888	0.8613336309448232	2.3854622840881348
889	0.8268679257199942	2.1582322120666504
890	0.7874189783536591	1.6458021402359009
891	0.8795250725394762	3.281953811645508
892	0.8934911990036645	2.058185577392578
893	0.8470338471836258	2.0713930130004883
894	0.8145075630702153	5.532863616943359
895	0.9228075386436414	2.416712760925293
896	0.9315981379290668	2.02311110496521
897	0.9477040278674135	1.9681020975112915
898	0.9016529010835357	1.8894894123077393
899	0.9848201621254962	2.289133071899414
900	0.7999695265253741	2.057293176651001
901	0.8206837571479199	2.0807089805603027
902	0.84454970411924		1.7993065118789673
903	0.8600797675002991	4.091622352600098
904	0.9479378679979636	1.8020042181015015
905	0.7165313313731067	1.9127846956253052
906	0.6857135643625757	2.7187106609344482
907	0.9428731486847901	2.1170804500579834
908	0.8473622995107871	2.308225393295288
909	0.7679592660414946	5.197757244110107
910	1.215008243110701	1.9951565265655518
911	0.9834789654268984	2.5277771949768066
912	0.6554969700706207	2.2596688270568848
913	0.7261241472573126	3.1429195404052734
914	1.0070383632720858	2.221562385559082
915	1.0505926451634497	2.5721638202667236
916	0.9201227893032345	3.016901969909668
917	5.251805762621405	4.0502119064331055
918	0.7145474362181675	3.0393776893615723
919	0.9233714626601474	2.811872720718384
920	1.01555697932405		2.067138910293579
921	0.9021615012872468	2.070695400238037
922	0.7994152220330203	2.006545305252075
923	0.7015050641251417	1.7007057666778564
924	1.3920426268976567	3.517855405807495
925	0.9101029745633785	2.207376003265381
926	0.6745908923428906	2.1333749294281006
927	0.8505039436186324	1.776057481765747
928	0.888258101744895	2.460545539855957
929	0.7357935227693038	1.8195531368255615
930	0.8287838506365718	1.7486352920532227
931	0.8328051223898721	1.6620079278945923
932	0.7808690528975291	2.385521650314331
933	0.7300160053272607	1.7513267993927002
934	0.7142536825668205	1.817572832107544
935	0.7187486877321043	1.9776980876922607
936	1.1491167825060054	3.771709680557251
937	0.8111271555770427	1.7822149991989136
938	1.2313758559180261	2.448490619659424
939	0.7271827240996424	1.8725260496139526
940	1.035885400198992	1.9046157598495483
941	1.021000130664497	2.351175546646118
942	0.9678787991541022	2.4940853118896484
943	0.8417761120796139	2.307661294937134
944	0.9229484873519307	2.229627847671509
945	0.8899607154585641	2.305553674697876
946	0.6548427162942245	1.7656766176223755
947	0.9223414770177013	1.9912149906158447
948	0.853627149127044	4.857463359832764
949	0.8485079017058963	4.49593448638916
950	0.6074684370297913	1.894716501235962
951	0.8900966471756548	3.734942674636841
952	0.7528356119383		2.1325924396514893
953	1.0996807440789764	2.919358491897583
954	0.9317623222145718	2.045940399169922
955	0.7524819147924358	1.6470987796783447
956	0.8984173083082304	2.4737510681152344
957	0.7145894108866387	2.166269540786743
958	0.8328246906374773	1.7310919761657715
959	1.1802991348600327	5.9255290031433105
960	1.1206788292765217	2.0148403644561768
961	0.7662019540369867	1.835345983505249
962	0.7482592789991028	2.360488176345825
963	0.7463015090764878	1.914576768875122
964	1.1181932114649935	1.6651531457901
965	0.6116793416499988	2.203495979309082
966	1.9670734758867219	2.2891411781311035
967	0.9163686446753513	2.7340891361236572
968	0.7012661024368334	3.9258692264556885
969	1.078151055096174	1.7621629238128662
970	0.7647001709415645	2.0779473781585693
971	0.7384174105158758	1.9250108003616333
972	0.8138666893535454	1.944184422492981
973	0.749094865745877	3.8587117195129395
974	1.251664107809206	1.7019507884979248
975	0.9628319573505283	3.156050682067871
976	1.4374973754642086	2.6864635944366455
977	1.3821023020764232	2.420799493789673
978	0.8494454572788265	1.8716562986373901
979	0.9190316430274635	6.250604152679443
980	0.9713074955416333	2.056572914123535
981	1.0984669971559449	3.5653669834136963
982	3.545943358859025	4.064312934875488
983	0.7360183086807204	2.218903064727783
984	0.6855685727847425	1.9470829963684082
985	0.7544027183722392	1.7948552370071411
986	0.8215037028142312	2.1566741466522217
987	1.2213051651802678	1.9228943586349487
988	2.213826825188524	2.4501516819000244
989	0.8856738680310312	1.7546290159225464
990	0.7649697352733538	1.7166898250579834
991	0.7693409014096794	1.5589203834533691
992	0.9508824992286338	4.049474716186523
993	0.7685549610395291	4.577847480773926
994	1.680351104976858	2.2801904678344727
995	1.3680799492525955	1.69856858253479
996	0.841094019816839	2.128694772720337
997	1.0984928076050025	5.024622440338135
998	0.677664953747415	2.7216694355010986
999	1.080331877860834	2.115684986114502
