## Supplementary Data 2 for "Directed evolution of compact synthetic promoters via AlphaGenome and genetic algorithms"

tissue	WT	SRP1M	SRP2M	SRP3M	SRP4M	SRP6M	SRP7M	SRP8M	CMV	Ctrl
EFO:0002106	5.675063	3.601737	3.448516	2.385589	2.996877	2.0418	1.5833	2.6938	5.317430	2.9375
EFO:0006270	1.737248	1.789125	2.757448	1.351635	1.154276	0.8026	1.0720	0.7548	4.380924	3.7669
CL:0002368	4.866678	2.843061	6.042643	1.559254	2.016696	3.6388	1.1272	1.4674	14.731684	3.2803
UBERON:0000305	1.653250	2.354891	5.341051	1.750479	1.711013	2.7136	1.3399	1.3829	10.443307	3.4043
UBERON:0009835	3.141537	1.710093	3.555779	1.194697	1.194256	1.3274	1.1659	1.0474	3.865180	2.6058
UBERON:0006330	6.248266	2.859144	10.474513	1.559835	1.396274	7.0985	2.6317	1.7607	13.312196	3.0732
CL:0002539	2.218401	1.435694	6.145560	1.136456	1.151565	1.0265	1.3773	0.7827	5.765516	2.9017
UBERON:0007610	4.580973	2.221123	11.601883	1.386205	1.029199	1.9888	2.3339	1.1582	15.933698	3.3582
CL:2000007	2.609881	1.342378	6.344688	1.148913	0.918686	0.9796	0.9926	0.6960	9.124729	2.6514
UBERON:0001496	4.356101	2.721234	16.733969	2.061490	2.213823	2.9781	2.5372	2.1786	25.353338	3.8734
EFO:0005725	2.547015	3.842527	2.748347	2.904079	4.010955	3.0098	2.1855	3.3023	2.492972	3.6972
CL:2000040	4.419893	1.484828	11.416529	1.190119	1.079184	1.1847	1.3208	0.7988	7.207027	2.2661
EFO:0030018	15.110410	2.590326	6.153886	3.411949	2.312326	1.6994	2.5191	4.0661	6.056819	2.2127
UBERON:0001150	8.395573	2.794110	12.598587	1.658675	2.078286	11.4833	1.9494	2.1731	20.978024	3.0187
CL:0002598	1.527192	1.327861	3.511420	1.033157	1.109586	0.8272	0.8662	0.7387	3.923587	2.5465
CL:2000093	3.654666	2.495805	5.637942	1.989123	1.805534	1.2941	1.7271	1.2187	8.940455	4.0394
UBERON:0006469	3.393831	1.781433	5.684174	1.201391	1.122037	1.4769	1.1663	1.0469	6.438872	2.6141
EFO:0002150	3.299066	2.165008	3.826159	1.642951	2.731121	3.4968	1.2482	1.8304	9.367847	2.9094
UBERON:0000019	4.159307	2.515945	5.374206	1.971411	2.009664	2.3531	2.5505	1.6481	7.975887	3.1251
CL:2000067	3.694978	1.871739	10.721592	1.322076	1.281252	1.6394	1.6785	0.9192	15.206027	3.8971
CL:0000746	3.893617	2.682302	4.760940	1.718178	1.532234	2.5816	9.7471	1.6187	5.036906	3.4177
UBERON:0002099	6.414160	2.401980	16.669983	1.538795	1.338637	3.4752	28.3805	1.5814	15.755033	3.5157
CL:2000066	3.622387	1.760700	12.140356	1.303562	1.198689	1.4421	1.5173	0.9011	14.469556	3.7995
UBERON:0001873	3.493276	1.776089	4.225556	1.191404	1.120867	1.4408	1.2437	1.0579	4.508111	2.5717
CL:0000897	17.685423	2.846981	8.897580	2.520965	2.735000	3.7272	1.7850	3.6674	14.287192	2.4316
CL:0000909	18.101925	4.746665	8.135356	3.609324	4.618838	4.9980	2.6156	5.9487	14.262824	3.0668
EFO:0000572	4.830109	2.893246	5.591526	2.104565	2.451490	2.6699	1.8236	3.5240	10.224998	2.5071
UBERON:0002245	2.549977	1.593505	3.077981	1.080394	1.083680	1.3153	1.0250	0.9019	4.680922	2.6016
UBERON:0000458	4.928906	2.315714	9.957157	1.395596	1.138020	3.7082	1.3555	1.3030	12.475161	3.0281
UBERON:0003124	2.600013	2.991821	10.028084	1.959954	2.318739	4.1317	1.5015	1.6664	18.052465	4.2042
UBERON:0000317	7.026073	3.305639	18.709417	1.644451	3.006090	15.4050	1.5257	2.6189	18.942965	3.2610
CL:0001059	20.045076	2.844113	9.600147	2.447699	1.410058	3.0512	3.1650	2.6495	26.509472	2.1147
CL:2000010	5.977107	1.623315	14.663538	1.300798	1.208896	1.6319	1.4804	0.9127	9.263293	2.5068
CL:2000011	5.121940	1.404304	11.623413	1.096243	1.011271	1.3489	1.2971	0.8114	8.359690	2.1628
CL:2000041	6.247745	1.642850	13.340377	1.324469	1.209500	1.5314	1.5711	0.9276	8.016321	2.5373
UBERON:0001894	3.608118	1.507825	3.225616	1.199334	1.315809	1.1211	1.2987	0.9840	3.725107	2.3374
UBERON:0009834	2.681282	1.753961	4.048589	1.386662	1.688079	1.5413	1.3660	1.2876	4.955542	2.4985
CL:0000221	2.556225	3.565653	1.291745	1.982121	1.833823	1.6313	1.2484	1.6413	1.987116	2.8719
UBERON:0000016	5.289167	3.075005	7.999433	1.797768	2.352616	8.2080	2.1936	2.0053	11.907746	3.9070
CL:0000223	2.933908	3.978438	1.457075	2.128703	2.035934	2.1801	1.4044	1.8101	2.024830	3.3817
CL:2000018	3.177049	1.588303	8.534933	1.257557	1.290666	1.1398	1.1376	0.8476	4.677710	2.5852
CL:0010002	3.733980	1.449501	9.897325	1.190506	1.117789	0.9699	1.0198	0.7303	6.811832	2.2786
UBERON:0002469	6.148044	3.171553	14.362625	1.497076	2.101052	5.7665	1.4593	2.0514	14.547179	2.7071
UBERON:0004648	8.513614	2.405837	20.416216	1.573391	1.543644	3.3825	3.3867	1.5960	18.990177	3.9318
UBERON:0006920	9.346717	3.053622	20.259573	1.602760	2.122793	6.6437	1.8613	2.1311	21.681437	3.1035
UBERON:0003889	5.122933	2.041287	11.910057	1.243136	0.962947	3.5292	1.4031	1.1759	19.683441	2.5834
CL:0011022	2.257240	3.207082	3.693012	2.888048	2.059410	1.2324	2.5372	1.5111	3.626254	5.1032
NTR:0000524	2.424727	3.551189	3.965178	2.866707	2.109351	1.4413	3.1647	1.6724	3.646199	4.9574
CL:0002547	1.509902	1.493936	4.184518	1.203759	1.206042	0.8456	1.0135	0.7840	4.805460	2.9571
CL:0002558	1.243367	1.738280	2.516814	1.423269	1.922144	1.1470	1.1133	1.0627	7.287245	3.0548
UBERON:0003662	5.158190	3.031981	14.986011	2.392302	1.419741	1.9550	9.1129	1.6020	6.891683	3.2851
CL:1001608	2.818557	2.488627	4.156705	2.004416	1.700938	1.0005	1.4968	1.1733	4.375182	4.3208
CL:2000045	5.119769	2.575212	8.802272	2.195068	2.397183	1.3042	1.6106	1.6887	8.914496	3.9150
UBERON:0001870	3.556538	1.258258	2.922761	1.062253	1.097167	0.8342	1.0119	0.8386	3.518627	1.9834
EFO:0002179	3.800776	3.208648	3.802402	2.548218	3.180413	2.3614	1.8743	2.4020	5.484351	3.5593
UBERON:0011907	9.021420	2.958675	24.473959	2.030988	1.724210	4.8700	16.0947	1.8870	20.962883	3.5209
UBERON:0004550	5.037181	2.169847	14.608394	1.590451	1.684147	3.0253	2.3837	1.6325	13.655108	3.3856
CL:0002188	6.623057	2.219239	16.489887	1.749310	1.805456	1.7879	1.5627	1.2246	11.528742	3.8958
CL:0000679	2.054372	2.828372	1.523113	1.638664	2.571634	1.8926	1.2825	1.7463	2.036916	2.9998
EFO:0002785	5.280971	2.995766	5.673824	2.529662	3.015832	2.1033	1.8149	4.1519	13.502471	2.4171
EFO:0002786	4.578241	2.771079	5.173926	2.224253	2.825395	2.0474	1.6945	3.8287	12.331581	2.2147
EFO:0005723	2.987314	2.058538	4.671481	1.894372	1.912824	1.0249	1.6091	1.1028	9.715301	4.9906
EFO:0003042	6.726833	5.052398	3.085284	2.897903	3.545270	3.4841	1.8324	2.7858	3.606062	4.2012
EFO:0002184	2.557276	3.293328	2.993113	2.675874	4.715865	2.3939	2.1879	3.0548	7.638492	3.6353
EFO:0005904	5.465097	4.582469	2.457134	2.426194	3.526571	3.1006	1.3311	2.5056	3.427472	3.6131
CL:0000346	2.275626	1.498375	4.265351	1.299215	1.269029	0.7452	1.0579	0.8181	6.630473	3.2444
CL:2000092	5.954878	2.399734	5.973229	1.565646	1.978824	1.8190	0.9875	1.3244	18.010496	3.0573
UBERON:0002080	6.896517	1.867740	15.922279	1.209944	0.793613	2.4655	21.1018	1.0533	13.182993	2.8796
UBERON:0006566	5.721515	2.468102	9.965461	1.401273	1.007972	3.1068	13.4072	1.2721	14.114752	3.4103
CL:0000837	15.325229	2.800722	8.530272	2.904487	2.414773	3.3816	3.4161	3.5069	11.859867	2.6142
UBERON:0003663	5.595454	3.048353	17.169641	2.467157	1.460941	1.9802	8.9607	1.6433	7.571555	3.3244
CL:0001053	12.422782	4.094795	12.853016	3.729325	3.663449	4.9453	3.3224	6.9564	23.697958	3.2749
CL:0000823	27.917765	3.782967	10.569035	3.607410	2.924148	3.9542	3.1342	4.3298	24.549963	3.3519
EFO:0005719	5.265267	2.876418	6.687994	3.287664	4.600717	1.9195	2.4759	6.9449	8.791290	2.5377
UBERON:0001293	4.591574	1.867571	8.131854	1.054908	0.999135	3.5978	1.1666	1.0898	12.982964	2.2778
UBERON:0002079	7.150666	2.461080	15.815738	1.563927	1.408375	3.8670	19.8001	1.7498	18.367720	3.5458
UBERON:0008971	5.832894	2.834755	14.919681	1.529066	2.823796	12.5759	1.2421	2.4356	18.208403	2.7900
UBERON:0004538	3.214104	2.077712	5.468781	1.657395	1.217926	2.0924	1.1074	1.2788	3.100814	2.3029
UBERON:0001115	4.298491	2.237840	8.893126	1.187018	1.347795	5.1784	1.5149	1.5584	8.532248	2.3946
UBERON:0002168	8.630875	2.211773	20.212685	1.298445	1.302576	5.0665	1.7324	1.6515	14.477024	2.6638
UBERON:0018117	4.100137	2.379753	6.835645	1.858905	1.391583	2.5178	1.3327	1.4782	3.685968	2.7203
UBERON:0018115	3.940772	2.303366	7.044543	1.776395	1.335368	2.4252	1.3169	1.4449	6.913068	2.6705
NTR:0000493	7.747917	2.444362	21.447113	1.577001	1.232108	3.7275	34.7870	1.5680	16.786844	3.8089
NTR:0000494	8.367844	2.481893	22.210564	1.554711	1.246201	4.1830	34.7162	1.6312	18.071253	3.7604
EFO:0005714	3.595184	2.137714	6.121242	2.373707	1.981001	1.0735	2.8303	1.3005	9.670611	3.9395
UBERON:0004264	9.287311	3.498327	18.083591	2.314383	2.825979	5.5774	2.2879	2.3585	29.174080	4.4160
UBERON:0008953	8.259288	2.227854	18.737642	1.339234	1.329759	5.5648	1.7514	1.6778	18.371967	2.7133
UBERON:0002171	8.469657	2.136440	21.521544	1.352078	1.285597	5.1992	1.7914	1.6559	18.259426	2.6537
CL:2000016	5.575462	1.586242	13.173404	1.201869	1.086774	1.5168	1.5466	0.8524	8.566455	2.4015
EFO:0005697	2.571209	3.064875	4.193800	2.657240	3.921988	2.3940	2.1637	2.2552	13.691874	4.4039
CL:2000071	7.314258	2.497603	20.927725	1.983718	2.054929	2.0510	2.1621	1.4364	17.937721	3.8330
CL:0002451	4.320954	2.830424	7.623561	1.645833	1.771604	4.2371	1.8701	1.5196	12.834154	3.2948
EFO:0001200	3.163208	2.397965	5.246296	1.417001	1.912960	2.5940	0.9588	1.3346	12.515437	2.7332
CL:0000650	6.204166	2.592809	6.266407	1.929530	2.201134	2.8931	1.4516	1.5026	13.492162	4.1558
CL:0000134	2.584121	2.481412	5.710436	1.574206	1.636629	1.4613	1.3237	1.1826	12.093369	4.5001
CL:0002570	2.338058	1.625232	6.037664	1.411906	1.551120	0.8694	1.0170	0.9351	8.195662	3.2252
CL:0002540	2.658627	1.639105	5.951284	1.544591	1.732939	1.0280	1.1262	1.0715	10.253467	3.2746
CL:0002568	2.038106	1.567650	3.264879	1.216209	1.281688	1.0349	0.9690	0.7807	7.640521	3.1288
NTR:0000856	5.116093	4.119521	2.280725	2.236251	2.569777	2.9478	1.5188	2.1442	3.358213	3.0938
UBERON:0015143	7.473580	2.458661	16.567591	1.436010	1.493250	3.5074	1.6908	1.6502	21.580166	3.2260
CL:0000222	2.541766	3.526168	3.740595	2.000743	1.684268	1.7246	1.6596	1.4341	2.398089	3.7198
CL:0011019	2.511462	1.989408	2.455703	1.253679	1.177681	1.8929	1.0030	1.0198	9.755762	2.4608
UBERON:0000081	5.655554	2.038169	9.799085	1.481072	1.338668	3.0083	2.4941	1.3766	9.844171	2.5057
UBERON:1000010	2.262452	1.788291	6.901103	1.395892	1.333982	1.3044	1.3770	1.2595	6.279064	2.4087
CL:0000842	7.967961	1.699801	11.122583	1.471815	1.615856	2.5396	1.7454	2.0545	10.766181	1.6268
UBERON:0004992	5.804865	2.700902	15.154945	1.508208	2.652031	11.5007	1.4287	2.3132	17.424824	2.7589
UBERON:0005033	7.054105	2.953523	15.656427	1.594619	2.467297	11.3552	2.2343	2.3638	17.754627	3.3867
UBERON:0001499	4.396846	3.070076	11.791808	2.207471	1.498619	3.6309	6.1287	1.6639	7.873628	3.2275
UBERON:0002324	5.217902	3.097766	13.579694	2.505302	1.503135	2.0160	7.4619	1.6958	9.102358	3.2565
UBERON:0001383	4.551127	2.291863	12.366383	1.711680	1.078723	1.6107	7.2055	1.1551	7.963724	2.6618
UBERON:0001774	4.331438	2.304310	12.868526	1.770631	1.049526	2.0982	7.7876	1.2013	9.840964	2.4543
CL:0000187	3.727907	2.249274	7.736590	2.119991	1.939386	1.7649	6.2661	1.5334	9.909633	3.7760
CL:0002324	4.779100	2.356945	6.459398	1.431229	1.562162	3.9306	1.4222	1.3152	15.762376	2.7365
CL:0002366	3.069323	2.198131	5.549661	1.777605	1.919503	1.4443	1.4440	1.2148	9.796420	4.0054
CL:0002372	3.449421	1.924394	6.775703	1.803242	1.555137	1.2782	4.8064	1.0927	8.938710	3.7933
CL:0000788	12.252440	3.062011	11.986045	2.961034	2.576778	3.4173	3.0071	5.2056	26.697845	2.4851
CL:0000895	17.577950	2.862973	12.191283	2.574366	2.529406	4.0912	2.1941	3.5684	16.671919	2.3006
CL:0000900	17.943651	2.863729	7.897241	2.920948	2.788327	3.7060	1.8684	3.9500	13.417322	2.4195
CL:2000094	3.325739	2.052101	4.761590	1.046544	1.744478	3.0691	0.8872	1.1471	11.331528	2.4574
EFO:0003044	4.913795	3.661369	4.151236	2.244171	4.242101	4.3204	1.5340	2.9777	11.072758	3.7069
CL:0002319	2.285213	1.530542	1.146383	1.148687	1.357730	0.9741	0.8586	1.0025	2.267075	2.2815
CL:0011012	3.067187	2.569982	1.695448	1.501734	1.705092	1.3124	0.8707	1.3871	2.255945	2.3040
NTR:0000427	3.747738	2.021502	2.918094	1.432173	1.215347	0.8413	1.0510	1.0052	3.174463	2.9165
UBERON:0001882	3.364468	1.755226	3.885596	1.198478	1.162044	1.4680	1.1904	1.0711	4.195286	2.5277
UBERON:0002021	3.221909	1.275987	2.847820	1.077766	1.124223	0.8346	0.9477	0.8716	3.612053	1.9174
EFO:0006711	7.589437	2.337768	4.750753	3.160385	2.926019	1.9552	1.8200	5.6694	8.117823	1.7324
UBERON:0010414	7.369290	2.257011	13.184885	1.487395	1.517836	3.9594	1.9436	1.6312	16.830317	3.0610
CL:0000137	2.127261	2.168359	3.416819	1.485148	1.552332	1.1064	1.0497	1.0677	7.800985	3.6920
UBERON:0001872	3.189893	1.463380	2.905219	1.197001	1.255490	0.9998	1.0994	0.9733	3.809989	2.0400
EFO:0002847	2.032639	2.632770	3.044813	1.566326	2.938984	4.4224	1.0705	1.9061	6.227575	2.5285
CL:2000068	3.406702	2.223866	9.014665	1.598559	1.393986	1.5507	2.0383	1.0342	12.382594	4.4703
CL:2000001	16.716051	4.061497	15.804569	3.434915	3.101247	5.3840	2.9543	4.5101	15.736486	3.6200
UBERON:0001211	7.561631	2.967101	12.484746	1.831521	2.926733	11.3339	1.5738	2.8092	17.966009	3.1196
EFO:0005234	3.589904	5.225143	5.133757	3.744834	4.566174	3.5839	2.1193	3.7458	4.349495	4.9430
NTR:0003013	3.174108	3.137859	12.770134	2.090155	2.479991	4.9522	1.5911	1.8906	15.381122	4.1683
CL:0002577	1.756814	1.535647	2.833456	1.238245	1.264282	2.1869	1.0481	0.8201	8.277502	2.8388
CL:2000078	1.236745	2.694326	3.152752	1.927361	3.356128	1.9151	1.4011	1.6305	7.188705	4.1257
UBERON:0001072	5.813699	2.096137	17.078987	1.381833	1.234739	2.2083	2.4896	1.3202	19.032515	3.2461
CL:0002351	2.912621	2.794679	2.134535	1.425330	1.748488	5.3139	1.0912	1.5260	3.997983	2.5436
UBERON:0008450	6.400754	2.295027	19.077629	1.651897	1.313149	2.7534	11.4819	1.3927	14.198585	2.9327
CL:1001568	3.830412	1.494692	10.800287	1.215464	1.202651	1.0586	1.1470	0.7909	6.222655	2.4565
CL:0000121	2.189579	1.459571	1.590099	0.943208	1.036612	1.0646	1.1070	0.8590	1.384269	1.7210
UBERON:0001874	3.548924	1.793909	4.290839	1.193427	1.132546	1.4372	1.2235	1.0596	4.328847	2.5912
CL:0002098	2.092624	1.430712	4.939399	1.182737	1.309458	1.0360	1.2519	0.7983	7.989805	2.7507
UBERON:0005270	3.831376	2.341260	6.396297	1.819940	1.365377	2.4574	1.2902	1.4577	3.998597	2.6046
UBERON:0001224	4.159608	2.382961	6.802975	1.860754	1.405064	2.5730	1.3233	1.4845	3.038129	2.7159
UBERON:0006631	10.241878	2.942300	21.004395	1.921636	1.701394	5.9782	34.7485	2.0561	32.663376	4.7136
UBERON:0002078	9.032008	2.199747	17.795225	1.323732	0.975991	3.4662	24.9242	1.2405	23.582212	3.4276
UBERON:0001114	6.237541	2.707383	13.817718	1.393414	1.743155	7.5704	2.2528	1.9725	20.805559	3.0733
UBERON:0002167	3.203910	2.098278	8.405606	1.649395	1.288808	2.6482	1.6317	1.4502	7.016071	2.3811
UBERON:0018118	3.739476	2.232277	6.363522	1.794333	1.368609	2.3318	1.2519	1.4385	3.984921	2.5401
UBERON:0018116	4.058873	2.298320	6.825568	1.838931	1.415584	2.4724	1.2727	1.4994	3.969432	2.6771
NTR:0000491	8.501317	2.437224	22.984381	1.575918	1.232771	3.7668	33.9466	1.6028	16.026945	3.7723
NTR:0000492	7.898510	2.386625	21.846432	1.526824	1.187544	3.7448	33.5682	1.5386	15.500404	3.6561
EFO:0005712	2.494236	2.880017	4.096018	2.534652	4.223279	1.7592	1.9972	2.4450	9.664445	3.8453
EFO:0005722	3.877570	2.824700	3.305978	2.334682	2.492428	1.9998	2.9285	2.2855	4.911685	2.7459
EFO:0002330	3.376248	2.385086	4.079320	2.019725	1.952479	1.3804	1.8685	1.4404	8.685362	3.4454
EFO:0005720	3.078091	3.473843	5.351325	2.511019	5.447014	2.8006	1.6379	3.5177	8.712811	3.7178
EFO:0003072	1.929214	2.653566	2.403521	2.337812	3.435079	1.8150	1.6761	2.0018	7.035171	4.1967
CL:0000515	4.082770	2.176710	7.125667	2.455416	1.715140	1.1759	4.2234	1.3424	6.912436	4.1909
CL:0000594	2.518589	2.075357	5.446315	1.772277	2.071697	1.1265	2.0260	1.2834	8.646682	3.4914
CL:0002592	1.889700	1.540235	4.565179	1.137835	1.179899	0.9470	1.2013	0.7407	5.231177	3.0856
CL:0002591	2.119330	1.533541	5.095000	1.186284	1.382670	1.0744	1.2926	0.8213	6.579535	3.4378
CL:0002594	1.655554	1.298795	2.747997	1.034493	1.148967	0.7940	0.8276	0.6538	5.402872	2.7951
CL:0002600	1.830504	1.500404	4.610942	1.232607	1.290931	0.9381	1.0634	0.7887	5.469841	3.0145
CL:0002583	2.391854	1.698669	6.203103	1.473957	1.596294	0.8634	1.0936	0.9743	6.644873	2.9891
UBERON:0036149	8.076486	3.594649	13.678776	2.346915	2.876599	5.6422	2.1809	2.4404	25.788605	4.2504
CL:0000899	18.388121	3.075097	10.108854	2.576893	2.814344	4.8478	2.7166	3.9429	12.000379	2.5339
UBERON:0001871	3.517477	1.407132	3.048561	1.113786	1.177953	0.9718	1.0925	0.9123	4.042315	2.0800
UBERON:0001515	7.247073	2.221708	15.999502	1.562248	1.456735	2.9216	3.1735	1.5268	21.403416	3.5205
CL:0002545	3.812228	1.704497	10.318511	1.387114	1.366210	1.1990	1.2176	0.9227	5.780468	2.4895
UBERON:0001323	7.034090	2.225082	16.788359	1.739820	1.513339	2.1991	1.9352	1.4583	23.023642	3.3829
UBERON:0001157	7.193602	3.288627	15.105043	1.938566	3.444469	13.6142	1.8846	3.0055	21.815182	3.4077
UBERON:0000088	2.260252	2.537914	9.391158	1.709927	2.120317	3.9056	1.2578	1.5917	15.190361	3.1549
CL:0000351	2.614662	3.116595	3.474282	1.928417	2.025657	3.6619	1.7167	1.4992	6.813920	3.7900
CL:0000169	3.414462	3.546819	3.883292	1.907791	2.589335	6.9299	1.5357	2.0419	11.851038	3.4964
EFO:0005237	1.930324	3.641853	3.401372	2.982995	3.590715	1.9561	1.8884	2.5341	6.367117	4.2165
UBERON:0002331	1.472000	2.000598	4.181952	1.702218	1.638783	2.0224	1.5287	1.5818	7.871758	2.4868
UBERON:0008952	8.548169	2.184990	17.070477	1.478143	1.353307	5.6945	2.0890	1.6258	20.078094	2.7350
UBERON:0002170	9.531564	2.211867	22.254875	1.313927	1.275589	5.3817	1.8445	1.6329	19.805176	2.9088
UBERON:0000056	6.173476	2.204839	17.662247	1.312577	1.676622	6.0684	1.3134	1.6267	19.795109	2.5503
CL:0002601	1.713110	1.677232	3.335413	1.315406	1.577087	1.0922	1.0420	0.9287	5.613189	2.8632
UBERON:0000996	9.582661	3.251753	20.499769	1.863591	2.019185	5.5094	1.8861	2.0653	32.828434	3.6737
CL:0002543	4.838609	1.627270	12.255030	1.432447	1.344215	1.2405	1.3077	0.9203	6.035350	2.7235
EFO:0009747	4.347333	4.119714	2.254895	2.246066	3.074321	3.2696	1.2854	2.3691	3.419099	2.9229
CL:0000182	2.416363	2.406446	4.912397	1.354188	1.846594	6.0181	1.1492	1.3785	13.650460	3.0808
EFO:0001187	2.108971	2.551508	3.413204	1.550779	2.039344	4.3336	0.8819	1.8138	5.658908	2.9712
UBERON:0002107	6.029052	2.321772	13.207305	1.217925	1.230658	5.4356	1.8656	1.5531	11.441689	2.9677
UBERON:0002048	7.944827	1.937075	18.315861	1.191423	0.999100	4.4514	1.5573	1.2326	14.774768	2.4344
EFO:0001086	2.594491	2.746462	2.602930	1.611150	2.623607	4.3674	1.0309	1.7369	6.133954	3.1305
CL:0002328	2.590876	1.899959	4.079492	0.983107	1.541210	3.0666	0.8106	1.0638	8.460235	2.1118
CL:0010003	4.079920	2.052057	6.449011	1.565696	1.421707	1.5277	1.4081	1.0641	12.564452	3.8864
CL:0000307	2.747185	1.794221	4.026334	1.123250	1.801477	2.4691	0.7790	1.1895	11.614602	2.2998
CL:0002553	2.121099	1.758207	4.881270	1.580742	1.366253	0.9101	1.4475	0.9280	7.098389	3.7654
UBERON:0000948	4.519158	1.907989	13.266650	1.234288	0.804929	2.0622	18.0821	1.0041	7.164867	2.8109
UBERON:0002084	7.719432	1.934294	18.142841	1.215056	0.819518	2.7457	25.7157	1.0722	14.260618	2.9160
UBERON:0001621	5.592557	2.233923	11.052169	1.388942	1.049567	2.3159	2.9342	1.3037	15.276372	3.2687
UBERON:0000947	3.458898	1.790690	11.619324	1.405131	1.491478	3.1410	1.7822	1.4194	14.079907	2.8311
UBERON:0000955	4.432042	2.310177	5.252078	1.880533	1.675213	2.1052	1.3627	1.4958	3.414013	2.7125
UBERON:0001876	3.315709	1.751849	4.149592	1.176830	1.111537	1.3624	1.1220	1.0258	4.438022	2.5787
UBERON:0001954	3.229219	1.736235	4.152152	1.196454	1.161311	1.4605	1.1494	1.0598	4.558149	2.5676
UBERON:0001898	3.455667	1.917454	4.172045	1.233707	1.204641	1.6555	1.2158	1.0901	4.698331	2.6949
UBERON:0002038	3.468152	1.819993	5.025007	1.186503	1.105353	1.4425	1.1996	1.0373	4.966261	2.6638
CL:0000127	2.763709	2.123002	3.756052	1.743840	1.774633	1.3763	1.2922	1.0947	7.988988	4.3392
UBERON:0002037	4.024451	2.366876	3.146384	1.654783	1.535459	1.2879	1.4311	1.3101	2.482507	3.2757
CL:0000047	4.406897	3.042014	2.247531	1.902846	1.601799	1.6284	1.2642	1.4367	3.234894	2.8799
UBERON:0002240	3.505366	2.037689	6.301935	1.421248	1.293448	1.4631	1.3352	1.0636	5.594397	2.6755
UBERON:0001322	6.119186	2.124247	14.613665	1.416638	1.291404	2.0924	1.8162	1.3598	18.522842	2.8921
CL:0000100	1.685013	1.771691	1.657947	1.423145	1.621627	1.5234	1.1869	1.4493	2.903258	2.0028
UBERON:0002113	3.583048	1.952300	7.915495	1.210131	1.100306	3.1789	1.1726	1.1199	7.608343	2.4116
UBERON:0001225	4.514498	2.051046	7.320664	1.173080	1.128684	3.8961	1.2686	1.2544	11.270780	2.5184
CL:0002518	6.578920	2.649892	6.535390	1.723689	2.455606	3.6482	1.1587	1.6066	13.813996	3.6768
CL:0002306	6.819533	3.053154	6.006136	2.063039	2.509551	3.7043	1.3743	1.6721	14.142327	3.6701
CL:0002584	3.566839	1.605797	4.870718	1.115014	1.647791	2.8746	0.8673	1.0283	11.775120	2.5836
UBERON:0001255	6.870424	2.243810	20.639277	1.403316	1.370814	3.7898	2.1482	1.4066	24.642382	3.5962
CL:0002597	1.451121	1.321135	3.356476	0.987740	1.125850	1.0132	0.8656	0.7363	5.240413	2.6278
UBERON:0002106	11.036160	2.309043	11.938058	1.870459	1.861357	2.7997	1.8371	2.8857	11.085637	2.5497
UBERON:0002370	17.957497	3.321158	8.946015	3.561209	2.476632	3.1592	2.2204	3.3716	15.546618	2.6220
UBERON:0001264	5.499059	2.202955	8.344741	1.297122	1.537317	6.8245	1.4073	1.5496	10.447603	2.6469
UBERON:0000059	3.927530	2.243551	8.374855	1.309049	1.499230	5.8803	1.2200	1.4564	13.282493	2.6262
UBERON:0001159	2.598555	2.114402	13.637741	1.396843	1.727401	6.6721	1.6690	1.5318	13.574211	2.3729
UBERON:0000945	6.232382	2.828990	15.085804	1.645827	1.953547	12.3552	2.2565	2.1511	16.061077	3.1842
UBERON:0001043	7.520882	2.583003	14.893118	1.339475	1.434349	5.2915	1.6482	1.5135	17.409315	2.6381
UBERON:0001723	6.922458	2.591686	17.695206	1.840791	1.429687	3.7749	9.4748	1.5172	15.954806	3.0034
UBERON:0002369	3.765749	2.175810	9.097370	1.501329	1.492078	3.8019	1.3799	1.4150	9.962622	3.1470
UBERON:0002046	7.354618	1.989873	15.953763	1.521031	1.524298	4.9099	1.8376	1.4636	19.958523	2.9533
UBERON:0000007	3.934124	2.480622	5.924346	1.423040	1.521128	4.0481	1.6248	1.4404	8.520770	2.8820
UBERON:0000992	5.423015	1.995997	12.598309	1.406429	1.062373	2.7672	1.7546	1.1642	17.025715	2.8091
UBERON:0000473	2.357415	1.545703	5.063116	3.310872	2.043365	2.3035	2.7376	1.5747	7.428159	1.6351
UBERON:0000995	7.769595	2.326853	21.995930	1.590469	1.464074	3.5191	2.0999	1.4520	27.954330	3.2182
UBERON:0012249	4.970876	2.191500	11.475660	1.261850	0.915137	2.6950	1.3892	1.0510	17.136017	2.8038
UBERON:0002367	5.444580	3.589010	10.114545	3.572057	4.323625	6.9839	3.3314	3.3803	14.912884	3.8528
UBERON:0008367	6.154928	2.056037	14.916331	1.681388	1.774163	4.5607	1.4762	1.6876	20.057081	2.9311
CL:0002327	4.561856	2.545851	4.624402	1.645710	1.912012	2.0383	1.0180	1.2649	17.096174	3.4435
CL:0002326	4.800213	2.905981	7.145238	1.614888	2.187000	8.5353	1.6171	1.8118	11.844220	3.0076
UBERON:0002097	5.204172	2.404767	9.980791	1.636266	1.429874	2.6537	2.9151	1.4182	15.709271	2.6699
CL:2000013	2.134841	3.195436	2.937300	2.682678	2.069158	1.1443	2.0327	1.5713	3.054878	4.7513
CL:0000312	3.387759	2.059137	4.602126	1.359820	1.748397	1.6335	0.9261	1.1109	11.961144	2.9068
CL:1001606	4.827206	2.754775	4.633430	1.765771	1.805487	1.7596	1.0463	1.3042	11.825180	3.3348
CL:1000458	3.162606	1.745518	6.650492	1.509282	2.209071	1.3146	1.0900	1.3351	13.428516	2.5531
UBERON:0001013	6.583072	2.141213	17.215324	1.298301	1.354244	4.5006	1.6712	1.5390	21.272823	2.8308
UBERON:0002190	6.292727	2.103397	14.760354	1.528980	1.406766	2.2775	1.7078	1.4642	15.865012	3.0036
UBERON:0001134	5.432789	2.058362	13.402295	1.491335	1.111953	2.0652	7.8661	1.1734	10.394533	2.3660
CL:0000192	1.979264	2.011907	3.192625	1.384468	1.494812	1.6720	0.9401	0.9816	14.339760	3.1632
UBERON:0013756	12.278007	4.329920	12.226352	2.165065	2.029743	6.9140	3.6677	3.0600	11.137025	3.1912
CL:0000236	13.188157	3.393530	13.270198	3.395214	3.345869	4.2682	4.7138	6.0221	18.660448	3.1589
CL:0000084	14.564965	2.340636	6.391162	2.362724	2.283781	3.1909	1.9013	3.1148	17.117785	2.0114
CL:0000623	14.232892	2.522266	9.407682	2.521476	2.527093	2.9747	2.4808	3.8168	20.040680	2.1368
CL:0001054	5.770998	2.015345	18.554909	1.409695	1.321470	2.2620	1.8409	1.7855	21.621008	2.0015
CL:0000115	4.899444	2.810813	7.938537	1.792343	2.021222	2.0402	1.4913	1.7356	3.174977	2.7050
CL:0002618	6.790428	2.669806	17.465048	2.321529	1.831940	1.6515	2.1947	1.3309	9.091481	4.7230
CL:0000062	2.117461	1.386705	4.331199	1.267786	1.191036	0.7920	1.0458	0.7819	6.914654	2.9792
CL:0000138	2.116362	2.251497	3.545558	1.552306	1.617397	1.2101	1.2389	1.0696	5.087362	3.9053
EFO:0002791	2.345637	2.623346	3.047514	1.703166	2.757371	4.0124	1.2183	2.0368	9.567495	2.7241
EFO:0002067	4.825849	7.342532	4.071555	2.884467	5.779510	5.5466	6.9742	6.1538	2.964678	2.9158
EFO:0001203	2.467119	2.478602	2.488910	1.772886	2.293818	4.3146	1.1717	1.7719	4.764565	2.5911
EFO:0002824	4.100159	4.076162	3.925240	2.140104	4.498267	6.2243	1.7455	3.2671	10.278272	3.0446
EFO:0001193	5.315221	3.578732	7.549799	1.940229	3.932651	11.0970	1.2048	3.0489	17.314590	3.0647
EFO:0002059	3.187630	3.846033	3.282350	3.294731	6.242099	2.6343	2.1402	3.9295	6.900487	4.1067
EFO:0002713	3.876534	3.361431	4.584253	2.137390	3.312307	4.4769	1.4655	2.2418	8.410964	3.4324
EFO:0002074	4.002451	3.372607	4.928860	2.287796	3.849221	5.2652	1.6535	2.5449	11.267843	3.5735
EFO:0002103	2.677801	3.612754	3.472729	3.033189	5.537386	3.1112	2.2063	3.8873	5.995780	3.5120
EFO:0002101	2.408321	3.102790	3.041542	2.519495	4.131982	2.4372	2.3228	2.5444	6.510552	3.9761
EFO:0005698	3.297546	3.849445	3.055774	3.082543	5.283817	3.0269	2.2144	3.2918	8.543551	3.6396
EFO:0002234	3.655061	2.708538	3.892394	2.388513	2.835891	1.7892	1.7677	1.9621	7.525267	3.8876
EFO:0001099	2.430282	3.066438	2.756114	1.579047	2.493150	6.1843	0.9965	1.8900	5.124110	2.4782
EFO:0002819	3.780776	2.650528	5.365845	1.439182	2.500331	7.6810	1.0145	1.9592	12.420040	2.3820
EFO:0001196	1.927505	2.170744	2.742862	2.000859	1.996413	1.0626	1.6047	1.2882	7.761634	4.5832
EFO:0002784	4.884086	2.705673	5.574519	2.256013	3.384742	1.8453	1.7326	4.4495	13.198528	2.2086
EFO:0002779	2.308511	2.187799	3.953925	1.845183	1.684408	1.1381	1.5421	1.0434	6.102308	4.8027
EFO:0009318	2.005041	2.588275	2.600712	2.254120	2.235713	1.1051	1.5349	1.3934	6.577785	4.5503
EFO:0002009	2.187807	2.233430	4.641476	1.718171	1.352637	1.2558	1.4334	1.1141	5.315099	3.6963
CL:0002551	2.034054	1.375782	4.838878	1.211059	1.181070	0.7460	0.9886	0.7737	5.555253	2.8204
